# Transcription factors in the fungus *Aspergillus nidulans*: Markers of genetic innovation, network rewiring and conflict between genomics and transcriptomics

**DOI:** 10.1101/2021.03.09.434684

**Authors:** Oier Etxebeste

**Author notes:** Corresponding author: Oier Etxebeste; Laboratory of Biology, Dept. of Applied Chemistry, Faculty of Chemistry, University of the Basque Country, Manuel de Lardizabal, 3, 20018, San Sebastian.

## Abstract

Gene Regulatory Networks (GRNs) are shaped by the democratic/hierarchical relationships among transcription factors (TFs) and associated proteins, together with the cis-regulatory sequences (CRSs) bound by these TFs at target promoters. GRNs control all cellular processes, including metabolism, stress-response, growth and development. Due to the ability to modify morphogenetic and developmental patterns, there is the consensus view that the reorganization of GRNs is a driving force of species evolution and differentiation. Duplication of TF-coding genes, their divergent sequence evolution and gain/loss/modification of CRSs are events rewiring GRNs. Fungi (mainly Saccharomycotina) have served as a reference kingdom for the study of GRN evolution. Here, I studied the genes predicted to encode TFs in the fungus *Aspergillus nidulans* (Pezizomycotina). The analysis of the expansion of different families of TFs suggests that duplication of TFs impacts the species level and that the expansion in Zn2Cys6 TFs is mainly due to dispersed duplication events. Comparison of genomic annotation and transcriptomic data suggests that a significant percentage of genes should be re-annotated while many others remain silent. Finally, a new regulator of growth and development is identified and characterized. Overall, this study establishes a novel theoretical framework in synthetic biology, since overexpression of silent TF forms would provide additional tools to assess how GRNs are rewired.

**Impact Statement:** GRNs controlling fungal sexual and asexual development, stress response, carbon/nitrogen metabolism or secondary metabolism, have been widely characterized in the fungus *A. nidulans* and, in several cases, were characterized for the first time in this fungus. The functional and genetic relationships among the TFs of these networks are known. By comparing the genomes/proteomes of hundreds of fungal genomes available in public repositories, researchers can track the emergence of regulators of interest, and identify groups of paralog TFs. The present work uses basic bioinformatics tools and standard RNA-seq analysis tools to compare genomic annotation and transcriptomics data, find incorrectly annotated TFs, identify paralog clusters of TFs, track the trajectories of duplication events and expansion of bHLH-type TFs, and identify TFs with a role in the control of growth and development. The study of TFs and GRNs of *A. nidulans* offers the opportunity to dissect and analyze sequentially the contribution of each cis and trans regulatory element to network rewiring and the modification of developmental patterns.

**Data Summary:** The data underlying this article are available in supplementary tables and supplementary figures. RNA-seq, genomic and proteomic data used is this article (and previously deposited by others; see references and accession numbers in Materials and Methods) were retrieved from sources (www.ebi.ac.uk/arrayexpress/; www.ncbi.nlm.nih.gov/bioproject/; https://www.ncbi.nlm.nih.gov/geo/) and databases (https://fungidb.org/fungidb/app) in the public domain. *Aspergillus nidulans* strains generated in this article will be shared on reasonable request to the corresponding author.

**One-sentence summary:** A study of the predicted set of transcriptional regulators in the fungus *Aspergillus nidulans*, their conservation patterns and the correlation between gene annotations and transcriptomic data
