## Supplementary material for "Transcription factors in the fungus *Aspergillus nidulans*: Markers of genetic innovation, network rewiring and conflict between genomics and transcriptomics": Table S3

### Sheet: Hoja1
Input ID	Gene Name
AN0098	nirA
AN0148	mdpE
AN0176	sreA
AN0202	arcA
AN0273	rsrA
AN0279	flbD
AN0363	velB
AN0388	araR
AN0422	abaA
AN0585	sclB
AN0658	Anmac1
AN0689	facB
AN0709	silG
AN0766	pacX
AN0885	hbxC
AN0891	uaY
AN0973	brlA
AN1029	afoA
AN10334	hbxE
AN10378	zipC
AN1052	veA
AN10543	galX
AN10550	galR
AN10763	adaB
AN11197	hxnR
AN1134	qutA
AN11891	zipA
AN1217	hbxA
AN1232	sonC
AN1265	zapA
AN1298	glcD
AN1303	sfcA
AN1368	rglT
AN1425	farB
AN1599	pbcR
AN1652	msnA
AN1729	prnA
AN1812	jlbA
AN1848	nosA
AN1893	silA
AN1924	aceA
AN1959	vosA
AN2009	hbxD-rfeB
AN2016	amyR
AN2020	HbxB-ahpA
AN2059	velC
AN2270	amdA
AN2290	steA
AN2421	flbC
AN2755	mat1
AN2855	pacC
AN2911	atfA
AN2919	sltA
AN2944	tamA
AN2984	rlmA
AN3075	oefC
AN3152	nsdD
AN3154	rgdA
AN3369	clrB
AN3435	lreA
AN3607	lreB
AN3675	cpcA
AN3911	sndA
AN4034	hapC
AN4035	amdR
AN4263	nsdC
AN4361	metR
AN4394	urdA
AN4486	leuB
AN4521	fhpA
AN4562	rsmA
AN4734	mat2
AN4900	meaB
AN5048	hbxG
AN5170	rosA
AN5218	metZ
AN5225	sndB
AN5583	aslA
AN5726	crzA
AN5808	clrA
AN5836	stuA
AN5859	zcfA
AN5966	rfeC
AN6195	creA
AN6221	areB
AN6293	acuM
AN6446	cicD
AN6492	hapE
AN6503	rocA
AN6578	osaA
AN6715	Answi6
AN7012	hbxH
AN7050	farA
AN7468	acuK
AN7513	napA
AN7542	flbB
AN7545	hapB
AN7553	devR
AN7610	xlnR
AN7661	srbA
AN7734	anbH1
AN7820	aflR
AN7896	dbaA
AN8129	sfgA
AN8251	hapX
AN8271	palcA
AN8414	apdR
AN8501	socA
AN8667	areA
AN8676	mcmA
AN8694	mcrA
AN8741	mtfA
AN8772	zipB
AN8858	mcnB
AN8978	alcR
AN9221	alnR
AN9328	hbxF
AN9397	hacA
AN9492	amdX
