## Supplementary material for "Transcription factors in the fungus *Aspergillus nidulans*: Markers of genetic innovation, network rewiring and conflict between genomics and transcriptomics": Table S4

### Sheet: Orria1
Gene ID	Genomic Location (Gene)	Gene Name or Symbol	# TM Domains_FungiDB	Phobius	TMHMM	SignalP Prediction	SignalP Prediction FungiDB	SignalP Scores FungiDB
AN0026	ChrVIII_A_nidulans_FGSC_A4:4,827,068..4,829,243(-)	null	0	0	0	No	null	null
AN0094	ChrVIII_A_nidulans_FGSC_A4:4,636,765..4,640,075(+)	null	0	1	0	No	null	null
AN0096	ChrVIII_A_nidulans_FGSC_A4:4,628,554..4,632,282(-)	null	0	0	0	No	null	null
AN0098	ChrVIII_A_nidulans_FGSC_A4:4,616,934..4,620,377(-)	nirA	0	0	0	No	null	null
AN0148	ChrVIII_A_nidulans_FGSC_A4:4,452,305..4,453,889(+)	mdpE	0	0	0	No	null	null
AN0162	ChrVIII_A_nidulans_FGSC_A4:4,408,952..4,411,450(+)	null	1	1	1	No	null	null
AN0176	ChrVIII_A_nidulans_FGSC_A4:4,363,512..4,366,755(-)	sreA	0	0	0	No	null	null
AN0197	ChrVIII_A_nidulans_FGSC_A4:4,316,970..4,319,576(-)	null	0	1	0	No	null	null
AN0202	ChrVIII_A_nidulans_FGSC_A4:4,305,861..4,308,119(-)	arcA	0	0	0	No	null	null
AN0223	ChrVIII_A_nidulans_FGSC_A4:4,241,363..4,242,817(+)	null	0	0	0	No	null	null
AN0273	ChrVIII_A_nidulans_FGSC_A4:4,081,117..4,083,431(-)	rsrA	0	0	0	No	null	null
AN0274	ChrVIII_A_nidulans_FGSC_A4:4,079,799..4,080,871(+)	null	0	0	0	No	null	null
AN0279	ChrVIII_A_nidulans_FGSC_A4:4,060,736..4,062,248(+)	flbD	0	0	0	No	null	null
AN0333	ChrVIII_A_nidulans_FGSC_A4:3,874,070..3,876,821(-)	null	1	1	1	No	null	null
AN0363	ChrVIII_A_nidulans_FGSC_A4:3,785,646..3,788,006(+)	velB	0	0	0	No	null	null
AN0364	ChrVIII_A_nidulans_FGSC_A4:3,779,932..3,781,886(-)	null	0	1	0	No	null	null
AN0388	ChrVIII_A_nidulans_FGSC_A4:3,709,186..3,711,903(-)	null	0	1	0	No	null	null
AN0396	ChrVIII_A_nidulans_FGSC_A4:3,686,385..3,687,619(+)	null	0	0	0	No	null	null
AN0422	ChrVIII_A_nidulans_FGSC_A4:3,598,380..3,600,943(-)	abaA	0	0	0	No	null	null
AN0486	ChrVIII_A_nidulans_FGSC_A4:3,407,689..3,410,922(-)	null	1	0	1	Yes	NN: MCSGFAGSQGESMMLFLGFFAFSLAF, HMM: MCSGFAGSQGESMMLFLGFFAFSLAFISSAA	NN Sum: 4, NN D: .64, HMM Prob: .96
AN0507	ChrVIII_A_nidulans_FGSC_A4:3,338,994..3,342,037(-)	null	0	1	0	No	null	null
AN0533	ChrVIII_A_nidulans_FGSC_A4:3,263,015..3,265,156(+)	null	0	0	0	No	null	null
AN0568	ChrVIII_A_nidulans_FGSC_A4:3,142,050..3,144,859(+)	null	0	0	0	No	null	null
AN0569	ChrVIII_A_nidulans_FGSC_A4:3,137,924..3,140,749(+)	null	0	0	0	No	null	null
AN0578	ChrVIII_A_nidulans_FGSC_A4:3,107,106..3,109,278(-)	null	0	0	0	No	null	null
AN0585	ChrVIII_A_nidulans_FGSC_A4:3,086,734..3,089,394(-)	sclB	0	0	0	No	null	null
AN0619	ChrVIII_A_nidulans_FGSC_A4:2,969,801..2,972,349(-)	null	1	2	1	No	null	null
AN0644	ChrVIII_A_nidulans_FGSC_A4:2,910,575..2,912,158(+)	null	0	0	0	No	null	null
AN0658	ChrVIII_A_nidulans_FGSC_A4:2,870,932..2,873,395(-)	Anmac1	0	0	0	No	null	null
AN0671	ChrVIII_A_nidulans_FGSC_A4:2,829,539..2,831,834(-)	null	0	0	0	No	null	null
AN0680	ChrVIII_A_nidulans_FGSC_A4:2,808,711..2,810,955(-)	null	0	0	0	No	null	null
AN0689	ChrVIII_A_nidulans_FGSC_A4:2,781,835..2,785,245(+)	facB	0	0	0	No	null	null
AN0709	ChrVIII_A_nidulans_FGSC_A4:2,717,183..2,720,574(+)	silG	0	0	0	No	null	null
AN0714	ChrVIII_A_nidulans_FGSC_A4:2,694,465..2,695,592(-)	null	0	0	0	No	null	null
AN0718	ChrVIII_A_nidulans_FGSC_A4:2,685,370..2,687,783(+)	null	0	0	0	No	null	null
AN0738	ChrVIII_A_nidulans_FGSC_A4:2,618,682..2,619,574(+)	null	0	0	0	No	null	null
AN0742	ChrVIII_A_nidulans_FGSC_A4:2,605,471..2,608,559(-)	null	0	1	0	No	null	null
AN0766	ChrVIII_A_nidulans_FGSC_A4:2,532,787..2,535,446(+)	pacX	0	0	0	No	null	null
AN0817	ChrVIII_A_nidulans_FGSC_A4:2,389,356..2,392,541(+)	null	0	0	0	No	null	null
AN0825	ChrVIII_A_nidulans_FGSC_A4:2,359,333..2,361,209(+)	null	0	0	0	No	null	null
AN0835	ChrVIII_A_nidulans_FGSC_A4:2,333,485..2,335,424(+)	null	0	0	0	No	null	null
AN0853	ChrVIII_A_nidulans_FGSC_A4:2,275,712..2,278,242(-)	null	0	0	0	No	null	null
AN0863	ChrVIII_A_nidulans_FGSC_A4:2,241,131..2,244,572(+)	null	0	1	0	No	null	null
AN0885	ChrVIII_A_nidulans_FGSC_A4:2,175,679..2,178,983(+)	null	0	0	0	No	null	null
AN0891	ChrVIII_A_nidulans_FGSC_A4:2,148,570..2,152,722(-)	uaY	0	2	0	No	null	null
AN0902	ChrVIII_A_nidulans_FGSC_A4:2,119,433..2,121,615(-)	null	0	0	0	No	null	null
AN0928	ChrVIII_A_nidulans_FGSC_A4:2,048,490..2,051,078(+)	null	0	0	0	No	null	null
AN0937	ChrVIII_A_nidulans_FGSC_A4:2,014,393..2,017,162(-)	null	0	3	0	No	null	null
AN0973	ChrVIII_A_nidulans_FGSC_A4:1,924,669..1,927,042(+)	brlA	0	0	0	No	null	null
AN10059	ChrVIII_A_nidulans_FGSC_A4:3,754,967..3,758,388(-)	null	0	0	0	No	null	null
AN10068	ChrVIII_A_nidulans_FGSC_A4:3,791,844..3,794,707(-)	null	0	0	0	No	null	null
AN10083	ChrVIII_A_nidulans_FGSC_A4:3,373,116..3,375,068(+)	null	0	0	0	No	null	null
AN10105	ChrVIII_A_nidulans_FGSC_A4:2,915,223..2,919,049(+)	null	0	0	0	No	null	null
AN10120	ChrVIII_A_nidulans_FGSC_A4:2,511,168..2,513,770(+)	null	0	0	0	No	null	null
AN10128	ChrVIII_A_nidulans_FGSC_A4:2,195,434..2,199,534(-)	null	0	0	0	No	null	null
AN10132	ChrVIII_A_nidulans_FGSC_A4:2,132,788..2,134,701(+)	null	0	0	0	No	null	null
AN10192	ChrVII_A_nidulans_FGSC_A4:860,862..863,616(-)	null	0	2	0	No	null	null
AN10262	ChrVII_A_nidulans_FGSC_A4:2,944,557..2,946,351(+)	null	0	0	0	No	null	null
AN1028	ChrVIII_A_nidulans_FGSC_A4:1,754,934..1,757,617(+)	null	0	2	0	No	null	null
AN1029	ChrVIII_A_nidulans_FGSC_A4:1,752,488..1,754,354(+)	afoA	0	0	0	No	null	null
AN10294	ChrVII_A_nidulans_FGSC_A4:3,615,893..3,617,245(+)	null	0	2	0	No	null	null
AN10295	ChrVII_A_nidulans_FGSC_A4:3,629,358..3,631,449(+)	null	0	0	0	No	null	null
AN10300	ChrVII_A_nidulans_FGSC_A4:3,810,576..3,812,625(-)	null	0	0	0	No	null	null
AN10331	ChrVI_A_nidulans_FGSC_A4:3,285,055..3,287,296(-)	null	0	1	0	No	null	null
AN10334	ChrVI_A_nidulans_FGSC_A4:3,130,672..3,132,752(-)	null	0	0	0	No	null	null
AN10378	ChrVI_A_nidulans_FGSC_A4:1,536,328..1,538,213(-)	zipC	0	0	0	No	null	null
AN10384	ChrVI_A_nidulans_FGSC_A4:1,506,182..1,508,300(-)	null	0	0	0	No	null	null
AN10423	ChrII_A_nidulans_FGSC_A4:3,923,387..3,925,065(-)	null	0	0	0	No	null	null
AN10432	ChrII_A_nidulans_FGSC_A4:3,576,688..3,578,700(-)	null	0	1	0	No	null	null
AN10463	ChrII_A_nidulans_FGSC_A4:3,730,183..3,732,291(+)	null	1	1	1	No	null	null
AN10467	ChrII_A_nidulans_FGSC_A4:3,112,264..3,114,185(+)	null	2	2	2	No	null	null
AN10491	ChrII_A_nidulans_FGSC_A4:2,677,115..2,679,568(-)	null	0	1	0	No	null	null
AN10504	ChrII_A_nidulans_FGSC_A4:2,291,262..2,294,166(-)	null	0	0	0	No	null	null
AN10517	ChrII_A_nidulans_FGSC_A4:1,757,636..1,759,639(-)	null	0	0	0	No	null	null
AN1052	ChrVIII_A_nidulans_FGSC_A4:1,667,017..1,669,544(-)	veA	0	0	0	No	null	null
AN10541	ChrIII_A_nidulans_FGSC_A4:2,377,995..2,380,797(+)	null	0	1	0	No	null	null
AN10543	ChrIII_A_nidulans_FGSC_A4:2,359,809..2,362,016(+)	galX	2	3	2	No	null	null
AN10548	ChrIII_A_nidulans_FGSC_A4:2,310,161..2,314,584(-)	null	0	0	0	No	null	null
AN10550	ChrIII_A_nidulans_FGSC_A4:2,356,897..2,359,346(+)	null	0	0	0	No	null	null
AN10597	ChrIII_A_nidulans_FGSC_A4:888,337..889,247(+)	null	0	0	0	No	null	null
AN10600	ChrIII_A_nidulans_FGSC_A4:854,250..856,639(+)	null	0	0	0	No	null	null
AN10606	ChrIII_A_nidulans_FGSC_A4:792,411..795,137(+)	null	0	1	0	No	null	null
AN10623	ChrIII_A_nidulans_FGSC_A4:178,820..180,284(-)	null	0	0	0	No	null	null
AN10638	ChrV_A_nidulans_FGSC_A4:1,289,065..1,292,093(+)	null	0	1	0	No	null	null
AN10659	ChrV_A_nidulans_FGSC_A4:3,215,430..3,217,493(-)	null	0	0	0	No	null	null
AN10697	ChrV_A_nidulans_FGSC_A4:2,448,367..2,451,264(+)	null	0	2	0	No	null	null
AN10763	ChrI_A_nidulans_FGSC_A4:1,624,804..1,626,820(-)	adaB	0	0	0	No	null	null
AN1077	ChrVIII_A_nidulans_FGSC_A4:1,585,483..1,587,967(+)	null	0	0	0	No	null	null
AN10775	ChrI_A_nidulans_FGSC_A4:1,255,784..1,257,297(-)	null	0	1	0	No	null	null
AN10789	ChrI_A_nidulans_FGSC_A4:919,825..922,470(-)	null	0	1	0	No	null	null
AN10809	ChrI_A_nidulans_FGSC_A4:464,158..465,488(-)	null	0	0	0	No	null	null
AN10897	ChrIV_A_nidulans_FGSC_A4:1,034,247..1,036,299(-)	null	0	0	0	No	null	null
AN10906	ChrIV_A_nidulans_FGSC_A4:674,119..676,344(+)	null	0	2	0	No	null	null
AN10910	ChrIV_A_nidulans_FGSC_A4:616,238..619,313(+)	null	1	1	1	No	null	null
AN10911	ChrIV_A_nidulans_FGSC_A4:676,564..678,406(+)	null	0	0	0	No	null	null
AN10912	ChrIV_A_nidulans_FGSC_A4:671,708..673,646(+)	null	0	2	0	No	null	null
AN10957	ChrIV_A_nidulans_FGSC_A4:1,783,266..1,785,703(-)	null	0	0	0	No	null	null
AN10961	ChrIV_A_nidulans_FGSC_A4:1,995,259..1,998,012(-)	null	1	1	1	No	null	null
AN10976	ChrIV_A_nidulans_FGSC_A4:2,186,819..2,189,114(-)	null	0	1	0	No	null	null
AN10979	ChrIV_A_nidulans_FGSC_A4:2,279,107..2,281,385(-)	null	0	1	0	No	null	null
AN11003	ChrIV_A_nidulans_FGSC_A4:2,368,924..2,372,018(-)	null	0	1	0	No	null	null
AN11093	ChrIII_A_nidulans_FGSC_A4:3,368,605..3,370,650(+)	null	0	0	0	No	null	null
AN11098	ChrIII_A_nidulans_FGSC_A4:3,408,079..3,410,830(+)	null	0	0	0	No	null	null
AN11099	ChrIII_A_nidulans_FGSC_A4:3,399,855..3,402,307(+)	null	0	0	0	No	null	null
AN11112	ChrIII_A_nidulans_FGSC_A4:2,901,660..2,903,234(-)	null	0	1	0	No	null	null
AN1114	ChrVIII_A_nidulans_FGSC_A4:1,467,646..1,469,409(+)	null	0	0	0	No	null	null
AN11165	ChrVI_A_nidulans_FGSC_A4:400,351..402,767(-)	null	0	1	0	No	null	null
AN11169	ChrVI_A_nidulans_FGSC_A4:283,762..286,062(-)	null	0	0	0	No	null	null
AN11185	ChrVI_A_nidulans_FGSC_A4:280,728..283,273(-)	null	0	0	0	No	null	null
AN11195	ChrVI_A_nidulans_FGSC_A4:174,955..176,528(-)	null	0	1	0	No	null	null
AN11197	ChrVI_A_nidulans_FGSC_A4:190,511..193,249(-)	hxnR	0	0	0	No	null	null
AN11212	ChrVIII_A_nidulans_FGSC_A4:319,918..322,179(-)	null	0	0	0	No	null	null
AN11216	ChrVIII_A_nidulans_FGSC_A4:448,801..450,798(-)	null	0	0	0	No	null	null
AN11222	ChrVIII_A_nidulans_FGSC_A4:128,905..130,588(-)	null	0	0	0	No	null	null
AN11228	ChrV_A_nidulans_FGSC_A4:3,236,509..3,238,466(+)	null	0	0	0	No	null	null
AN1123	ChrVIII_A_nidulans_FGSC_A4:1,448,154..1,450,313(+)	null	0	0	0	No	null	null
AN1134	ChrVIII_A_nidulans_FGSC_A4:1,416,787..1,419,264(-)	qutA	0	0	0	No	null	null
AN11753	ChrIV_A_nidulans_FGSC_A4:1,888,969..1,889,807(+)	null	0	0	0	No	null	null
AN11793	ChrVII_A_nidulans_FGSC_A4:1,991,399..1,993,544(+)	null	0	0	0	No	null	null
AN11809	ChrV_A_nidulans_FGSC_A4:2,869,508..2,871,481(-)	null	0	0	0	No	null	null
AN11818	ChrVIII_A_nidulans_FGSC_A4:168,610..170,245(-)	null	0	0	0	No	null	null
AN1183	ChrVIII_A_nidulans_FGSC_A4:1,262,575..1,264,978(-)	null	0	2	0	No	null	null
AN11891	ChrVIII_A_nidulans_FGSC_A4:1,969,231..1,971,843(-)	zipA	0	0	0	No	null	null
AN11950	ChrV_A_nidulans_FGSC_A4:3,236,509..3,238,539(+)	null	0	0	0	No	null	null
AN11962	ChrVII_A_nidulans_FGSC_A4:4,253,027..4,255,569(+)	null	0	1	0	No	null	null
AN1200	ChrVIII_A_nidulans_FGSC_A4:1,214,903..1,218,631(+)	null	0	2	0	No	null	null
AN12029	ChrIII_A_nidulans_FGSC_A4:3,216,024..3,218,196(+)	null	0	0	0	No	null	null
AN1212	ChrVIII_A_nidulans_FGSC_A4:1,183,400..1,185,395(-)	null	0	0	0	No	Null	null
AN12120	ChrVII_A_nidulans_FGSC_A4:3,839,134..3,840,028(+)	null	0	0	0	No	null	null
AN12132	ChrVII_A_nidulans_FGSC_A4:26,390..28,389(-)	null	0	0	0	No	null	null
AN12148	ChrIV_A_nidulans_FGSC_A4:814,573..817,206(+)	null	0	0	0	No	null	null
AN1217	ChrVIII_A_nidulans_FGSC_A4:1,165,564..1,167,758(-)	null	0	0	0	No	null	null
AN12293	ChrV_A_nidulans_FGSC_A4:2,456,442..2,458,373(+)	null	0	0	0	No	null	null
AN12314	ChrVI_A_nidulans_FGSC_A4:3,012,216..3,014,385(+)	null	0	1	0	No	null	null
AN1232	ChrVIII_A_nidulans_FGSC_A4:1,121,524..1,124,487(-)	sonC	0	0	0	No	null	null
AN12338	ChrVII_A_nidulans_FGSC_A4:3,399,804..3,401,334(-)	null	0	0	0	No	null	null
AN12442	ChrI_A_nidulans_FGSC_A4:1,154,701..1,156,602(-)	null	0	0	0	No	null	null
AN12489	ChrVII_A_nidulans_FGSC_A4:2,977,740..2,981,210(+)	null	0	0	0	No	null	null
AN1251	ChrVIII_A_nidulans_FGSC_A4:1,050,264..1,052,437(+)	null	0	0	0	No	null	null
AN1254	ChrVIII_A_nidulans_FGSC_A4:1,040,075..1,041,629(-)	null	0	0	0	No	null	null
AN1265	ChrVIII_A_nidulans_FGSC_A4:1,008,669..1,011,477(+)	zapA	0	0	0	No	null	null
AN1298	ChrVIII_A_nidulans_FGSC_A4:908,545..912,832(-)	null	0	0	0	No	null	null
AN13001	ChrII_A_nidulans_FGSC_A4:2,726,410..2,728,588(+)	null	0	2	0	No	null	null
AN1303	ChrVIII_A_nidulans_FGSC_A4:887,259..889,649(+)	scfA	0	1	0	No	null	null
AN1368	ChrVIII_A_nidulans_FGSC_A4:728,167..729,701(-)	null	0	0	0	No	null	null
AN1402	ChrVIII_A_nidulans_FGSC_A4:619,552..622,672(-)	null	0	0	0	No	null	null
AN1406	ChrVII_A_nidulans_FGSC_A4:687,113..691,317(-)	null	0	0	0	No	null	null
AN1425	ChrVII_A_nidulans_FGSC_A4:743,652..746,844(+)	farB	0	0	0	No	null	null
AN1437	ChrVII_A_nidulans_FGSC_A4:776,464..780,883(+)	null	0	0	0	No	null	null
AN1438	ChrVII_A_nidulans_FGSC_A4:781,411..784,581(+)	null	0	0	0	No	null	null
AN1500	ChrVII_A_nidulans_FGSC_A4:981,315..983,756(-)	null	0	0	0	No	null	null
AN1518	ChrVII_A_nidulans_FGSC_A4:1,047,381..1,051,584(-)	null	0	1	0	No	null	null
AN1533	ChrVII_A_nidulans_FGSC_A4:1,082,299..1,084,236(-)	null	0	3	0	No	null	null
AN1536	ChrVII_A_nidulans_FGSC_A4:1,089,817..1,093,156(-)	null	0	1	0	No	null	null
AN1569	ChrVII_A_nidulans_FGSC_A4:1,200,986..1,203,616(+)	null	0	1	0	No	null	null
AN1584	ChrVII_A_nidulans_FGSC_A4:1,254,456..1,256,964(+)	null	0	0	0	No	null	null
AN1599	ChrVII_A_nidulans_FGSC_A4:1,296,287..1,298,722(+)	pbcR	0	2	0	No	null	null
AN1641	ChrVII_A_nidulans_FGSC_A4:1,449,454..1,451,689(-)	null	0	2	0	No	null	null
AN1649	ChrVII_A_nidulans_FGSC_A4:1,478,147..1,479,490(-)	null	0	0	0	No	null	null
AN1652	ChrVII_A_nidulans_FGSC_A4:1,498,560..1,501,525(+)	msnA	0	0	0	No	null	null
AN1678	ChrVII_A_nidulans_FGSC_A4:1,589,267..1,591,541(+)	null	1	1	1	No	null	null
AN1705	ChrVII_A_nidulans_FGSC_A4:1,669,227..1,671,794(-)	null	0	0	0	No	HMM: MIQAILPAELILFVIDCLLPS, NN: MIQAILPAELILFVIDCLLPS	NN Sum: 2, NN D: .51, HMM Prob: .52
AN1729	ChrVII_A_nidulans_FGSC_A4:1,732,892..1,736,006(-)	prnA	0	0	0	No	null	null
AN1736	ChrVII_A_nidulans_FGSC_A4:1,752,148..1,754,178(+)	null	0	0	0	No	null	null
AN1812	ChrVII_A_nidulans_FGSC_A4:1,964,062..1,965,094(-)	jlbA	0	0	0	No	null	null
AN1824	ChrVII_A_nidulans_FGSC_A4:1,999,879..2,001,776(-)	null	0	0	0	No	null	null
AN1829	ChrVII_A_nidulans_FGSC_A4:2,011,042..2,013,450(-)	null	0	0	0	No	null	null
AN1848	ChrVII_A_nidulans_FGSC_A4:2,056,682..2,059,763(-)	nosA	0	0	0	No	null	null
AN1869	ChrVII_A_nidulans_FGSC_A4:2,105,778..2,106,937(-)	null	0	0	0	No	null	null
AN1875	ChrVII_A_nidulans_FGSC_A4:2,123,417..2,125,122(+)	null	0	0	0	No	null	null
AN1893	ChrVII_A_nidulans_FGSC_A4:2,173,918..2,177,633(-)	silA	0	0	0	No	null	null
AN1924	ChrVII_A_nidulans_FGSC_A4:2,272,912..2,276,026(-)	aceA	0	0	0	No	null	null
AN1927	ChrVII_A_nidulans_FGSC_A4:2,282,494..2,285,588(+)	null	0	0	0	No	null	null
AN1959	ChrVII_A_nidulans_FGSC_A4:2,386,366..2,388,951(+)	vosA	0	0	0	No	null	null
AN1997	ChrVII_A_nidulans_FGSC_A4:2,501,901..2,505,211(-)	null	0	0	0	No	null	null
AN2001	ChrVII_A_nidulans_FGSC_A4:2,516,846..2,520,067(-)	null	0	0	0	No	null	null
AN2009	ChrVII_A_nidulans_FGSC_A4:2,544,338..2,547,450(-)	rfeB	0	0	0	No	null	null
AN2016	ChrVII_A_nidulans_FGSC_A4:2,572,820..2,575,104(-)	amyR	0	0	0	No	null	null
AN2020	ChrVII_A_nidulans_FGSC_A4:2,588,135..2,589,958(-)	ahpA	0	0	0	No	null	null
AN2025	ChrVII_A_nidulans_FGSC_A4:2,615,285..2,617,777(+)	null	0	0	0	No	null	null
AN2036	ChrVII_A_nidulans_FGSC_A4:2,658,988..2,661,446(-)	null	0	0	0	No	null	null
AN2059	ChrVII_A_nidulans_FGSC_A4:2,718,342..2,720,762(-)	velC	0	0	0	No	null	null
AN2122	ChrVII_A_nidulans_FGSC_A4:2,936,093..2,938,761(+)	null	0	1	0	No	null	null
AN2136	ChrVII_A_nidulans_FGSC_A4:2,990,016..2,993,730(-)	null	0	0	0	No	null	null
AN2241	ChrVII_A_nidulans_FGSC_A4:3,299,043..3,300,815(-)	null	0	0	0	No	null	null
AN2270	ChrVII_A_nidulans_FGSC_A4:3,396,785..3,399,980(+)	amdA	0	0	0	No	null	null
AN2290	ChrVII_A_nidulans_FGSC_A4:3,455,958..3,459,545(-)	steA	0	0	0	No	null	null
AN2324	ChrVII_A_nidulans_FGSC_A4:3,558,723..3,561,958(+)	null	0	1	0	No	null	null
AN2354	ChrVII_A_nidulans_FGSC_A4:3,660,016..3,662,372(-)	null	1	0	1	No	null	null
AN2367	ChrVII_A_nidulans_FGSC_A4:3,703,150..3,705,042(-)	null	0	0	0	No	null	null
AN2375	ChrVII_A_nidulans_FGSC_A4:3,727,085..3,729,111(+)	null	0	0	0	No	null	null
AN2392	ChrVII_A_nidulans_FGSC_A4:3,782,043..3,783,653(+)	null	0	0	0	No	null	null
AN2421	ChrVII_A_nidulans_FGSC_A4:3,880,417..3,882,861(+)	flbC	0	0	0	No	null	null
AN2422	ChrVII_A_nidulans_FGSC_A4:3,883,269..3,885,925(+)	null	0	1	0	No	null	null
AN2498	ChrVII_A_nidulans_FGSC_A4:4,141,375..4,145,567(+)	null	0	0	0	No	null	null
AN2553	ChrVII_A_nidulans_FGSC_A4:4,341,392..4,343,700(+)	null	1	1	1	No	null	null
AN2597	ChrVII_A_nidulans_FGSC_A4:4,475,000..4,476,696(+)	null	0	0	0	No	null	null
AN2615	ChrVII_A_nidulans_FGSC_A4:4,541,347..4,543,536(+)	null	0	0	0	No	null	null
AN2644	ChrVI_A_nidulans_FGSC_A4:3,277,073..3,279,162(-)	null	0	1	0	No	null	null
AN2650	ChrVI_A_nidulans_FGSC_A4:3,260,230..3,262,269(+)	null	0	1	0	No	null	null
AN2667	ChrVI_A_nidulans_FGSC_A4:3,212,382..3,214,859(+)	null	0	2	0	No	null	null
AN2672	ChrVI_A_nidulans_FGSC_A4:3,191,646..3,194,236(+)	null	0	1	0	No	null	null
AN2677	ChrVI_A_nidulans_FGSC_A4:3,172,187..3,175,105(+)	null	0	1	0	No	null	null
AN2681	ChrVI_A_nidulans_FGSC_A4:3,162,238..3,164,758(+)	null	0	0	0	No	null	null
AN2700	ChrVI_A_nidulans_FGSC_A4:3,110,550..3,113,184(+)	null	0	2	0	No	null	null
AN2718	ChrVI_A_nidulans_FGSC_A4:3,044,286..3,045,321(-)	null	0	0	0	No	null	null
AN2725	ChrVI_A_nidulans_FGSC_A4:3,022,830..3,025,355(-)	null	0	0	0	No	null	null
AN2748	ChrVI_A_nidulans_FGSC_A4:2,934,079..2,935,882(-)	null	0	0	0	No	null	null
AN2755	ChrVI_A_nidulans_FGSC_A4:2,908,205..2,910,242(-)	mat1	0	0	0	No	null	null
AN2763	ChrVI_A_nidulans_FGSC_A4:2,877,683..2,880,508(+)	null	0	1	0	No	null	null
AN2780	ChrVI_A_nidulans_FGSC_A4:2,827,664..2,829,580(-)	null	0	1	0	No	null	null
AN2782	ChrVI_A_nidulans_FGSC_A4:2,821,473..2,823,057(+)	null	0	0	0	No	null	null
AN2785	ChrVI_A_nidulans_FGSC_A4:2,812,868..2,815,039(-)	null	0	1	0	No	null	null
AN2811	ChrVI_A_nidulans_FGSC_A4:2,741,800..2,743,193(-)	null	0	0	0	No	null	null
AN2826	ChrVI_A_nidulans_FGSC_A4:2,676,124..2,677,728(+)	null	0	0	0	No	null	null
AN2839	ChrVI_A_nidulans_FGSC_A4:2,633,592..2,635,689(+)	null	0	1	0	No	null	null
AN2852	ChrVI_A_nidulans_FGSC_A4:2,602,129..2,605,701(+)	null	0	2	0	No	null	null
AN2854	ChrVI_A_nidulans_FGSC_A4:2,595,928..2,598,811(+)	null	0	0	0	No	null	null
AN2855	ChrVI_A_nidulans_FGSC_A4:2,592,365..2,595,248(+)	pacC	0	0	0	No	null	null
AN2911	ChrVI_A_nidulans_FGSC_A4:2,424,247..2,426,300(-)	atfA	0	0	0	No	NN: MSAAVASAVSTTLPSNPTAHSS, HMM: MSAAVASAVSTTLPSNPTAHSS	NN Sum: 0, NN D: .12, HMM Prob: .91
AN2919	ChrVI_A_nidulans_FGSC_A4:2,396,774..2,399,915(+)	sltA	0	0	0	No	null	null
AN2944	ChrVI_A_nidulans_FGSC_A4:2,314,091..2,316,801(+)	tamA	0	0	0	No	null	null
AN2957	ChrVI_A_nidulans_FGSC_A4:2,257,416..2,259,313(+)	null	0	1	0	No	null	null
AN2984	ChrVI_A_nidulans_FGSC_A4:2,171,573..2,174,403(-)	rlmA	0	1	0	No	null	null
AN3050	ChrVI_A_nidulans_FGSC_A4:2,003,646..2,006,393(+)	null	0	1	0	No	null	null
AN3074	ChrVI_A_nidulans_FGSC_A4:1,930,368..1,932,352(-)	null	0	0	0	No	null	null
AN3075	ChrVI_A_nidulans_FGSC_A4:1,925,398..1,928,042(+)	oefC	1	1	1	No	null	null
AN3108	ChrVI_A_nidulans_FGSC_A4:1,798,435..1,800,819(-)	null	0	1	0	No	null	null
AN3120	ChrVI_A_nidulans_FGSC_A4:1,763,711..1,766,046(-)	null	0	0	0	No	null	null
AN3152	ChrVI_A_nidulans_FGSC_A4:1,646,338..1,649,379(-)	nsdD	0	0	0	No	null	null
AN3154	ChrVI_A_nidulans_FGSC_A4:1,634,607..1,637,370(-)	rgdA	0	0	0	No	null	null
AN3216	ChrVI_A_nidulans_FGSC_A4:1,436,348..1,439,892(-)	null	0	0	0	Yes	HMM: MKFFQYFTVALLPATIFAIPAAEPE, NN: MKFFQYFTVALLPATIFAI	NN Sum: 4, NN D: .77, HMM Prob: .98
AN3217	ChrVI_A_nidulans_FGSC_A4:1,433,229..1,435,725(-)	null	0	0	0	No	null	null
AN3250	ChrVI_A_nidulans_FGSC_A4:1,338,761..1,340,143(-)	null	0	0	0	No	null	null
AN3269	ChrVI_A_nidulans_FGSC_A4:1,279,123..1,281,272(+)	null	0	1	0	No	null	null
AN3280	ChrVI_A_nidulans_FGSC_A4:1,247,564..1,249,129(-)	null	0	0	0	No	null	null
AN3290	ChrVI_A_nidulans_FGSC_A4:1,214,442..1,217,963(+)	null	0	2	0	No	null	null
AN3300	ChrVI_A_nidulans_FGSC_A4:1,195,784..1,197,378(-)	null	0	0	0	No	null	null
AN3356	ChrVI_A_nidulans_FGSC_A4:984,229..986,706(+)	null	0	0	0	No	null	null
AN3369	ChrVI_A_nidulans_FGSC_A4:936,004..938,721(-)	clrB	0	0	0	No	null	null
AN3385	ChrVI_A_nidulans_FGSC_A4:886,084..888,143(-)	null	0	0	0	No	null	null
AN3391	ChrVI_A_nidulans_FGSC_A4:860,879..863,631(-)	null	1	1	1	No	null	null
AN3420	ChrVI_A_nidulans_FGSC_A4:779,281..782,463(+)	null	0	0	0	No	null	null
AN3433	ChrVI_A_nidulans_FGSC_A4:736,556..738,220(+)	null	0	0	0	No	null	null
AN3435	ChrVI_A_nidulans_FGSC_A4:729,039..732,016(-)	lreA	0	0	0	No	null	null
AN3501	ChrII_A_nidulans_FGSC_A4:3,966,993..3,969,291(-)	null	0	0	0	No	null	null
AN3502	ChrII_A_nidulans_FGSC_A4:3,964,348..3,966,975(+)	null	0	1	0	No	null	null
AN3506	ChrII_A_nidulans_FGSC_A4:3,952,383..3,953,827(-)	null	0	0	0	No	null	null
AN3607	ChrII_A_nidulans_FGSC_A4:3,630,711..3,632,040(+)	lreB	0	1	0	No	null	null
AN3637	ChrII_A_nidulans_FGSC_A4:3,525,386..3,527,513(-)	null	0	1	0	No	null	null
AN3650	ChrII_A_nidulans_FGSC_A4:3,487,103..3,490,494(-)	null	0	0	0	No	null	null
AN3675	ChrII_A_nidulans_FGSC_A4:3,405,221..3,407,452(-)	cpcA	0	0	0	No	null	null
AN3683	ChrII_A_nidulans_FGSC_A4:3,386,183..3,389,371(+)	null	0	0	0	No	null	null
AN3684	ChrII_A_nidulans_FGSC_A4:3,382,474..3,385,360(-)	null	0	0	0	No	null	null
AN3768	ChrII_A_nidulans_FGSC_A4:3,108,684..3,111,558(+)	null	0	1	0	No	null	null
AN3769	ChrII_A_nidulans_FGSC_A4:3,104,499..3,106,383(-)	null	1	1	1	No	null	null
AN3835	ChrII_A_nidulans_FGSC_A4:2,907,915..2,910,175(-)	null	0	0	0	No	null	null
AN3863	ChrII_A_nidulans_FGSC_A4:2,842,720..2,845,339(-)	null	0	1	0	No	null	null
AN3868	ChrII_A_nidulans_FGSC_A4:2,831,322..2,833,707(-)	null	0	0	0	No	null	null
AN3900	ChrII_A_nidulans_FGSC_A4:2,733,846..2,736,620(+)	null	0	0	0	No	null	null
AN3911	ChrII_A_nidulans_FGSC_A4:2,679,965..2,681,461(-)	sndA	0	0	0	No	null	null
AN3986	ChrII_A_nidulans_FGSC_A4:2,421,837..2,424,115(+)	null	0	0	0	No	null	null
AN4001	ChrII_A_nidulans_FGSC_A4:2,374,070..2,376,088(+)	null	0	1	0	No	null	null
AN4013	ChrII_A_nidulans_FGSC_A4:2,340,335..2,343,405(-)	null	2	2	2	No	null	null
AN4021	ChrII_A_nidulans_FGSC_A4:2,320,286..2,322,334(+)	null	0	0	0	No	null	null
AN4026	ChrII_A_nidulans_FGSC_A4:2,306,026..2,308,876(-)	null	0	0	0	No	null	null
AN4034	ChrII_A_nidulans_FGSC_A4:2,281,430..2,283,832(-)	hapC	0	0	0	No	null	null
AN4035	ChrII_A_nidulans_FGSC_A4:2,278,581..2,281,454(+)	amdR	0	0	0	No	null	null
AN4096	ChrII_A_nidulans_FGSC_A4:2,092,791..2,096,109(+)	null	0	0	0	No	null	null
AN4118	ChrII_A_nidulans_FGSC_A4:2,032,188..2,033,867(+)	null	0	0	0	No	null	null
AN4123	ChrII_A_nidulans_FGSC_A4:2,018,504..2,020,089(-)	null	0	0	0	No	null	null
AN4175	ChrII_A_nidulans_FGSC_A4:1,862,154..1,865,584(-)	null	0	1	0	No	null	null
AN4181	ChrII_A_nidulans_FGSC_A4:1,848,292..1,850,301(+)	null	0	0	0	No	NN: MRPKLPFRKPRSRAKAGPAFVFVDATDGVAGG, HMM: MRPKLPFRKPRSRAKAGPAFVFVDATDGVAGG	NN Sum: 0, NN D: .12, HMM Prob: .86
AN4185	ChrII_A_nidulans_FGSC_A4:1,831,059..1,833,400(+)	null	0	0	0	No	null	null
AN4247	ChrII_A_nidulans_FGSC_A4:1,626,909..1,629,777(+)	null	0	1	0	No	null	null
AN4263	ChrII_A_nidulans_FGSC_A4:1,585,366..1,588,329(+)	nsdC	0	0	0	No	null	null
AN4324	ChrIII_A_nidulans_FGSC_A4:2,387,354..2,388,251(-)	null	0	0	0	No	null	null
AN4343	ChrIII_A_nidulans_FGSC_A4:2,336,442..2,338,422(-)	null	0	0	0	No	null	null
AN4361	ChrIII_A_nidulans_FGSC_A4:2,281,088..2,282,879(-)	metR	0	0	0	No	null	null
AN4394	ChrIII_A_nidulans_FGSC_A4:2,165,434..2,167,144(-)	null	0	0	0	No	null	null
AN4418	ChrIII_A_nidulans_FGSC_A4:2,108,804..2,112,488(+)	null	0	0	0	No	null	null
AN4486	ChrIII_A_nidulans_FGSC_A4:1,888,420..1,891,479(+)	leuB	0	0	0	No	null	null
AN4489	ChrIII_A_nidulans_FGSC_A4:1,878,307..1,881,205(-)	null	0	0	0	No	null	null
AN4521	ChrIII_A_nidulans_FGSC_A4:1,782,291..1,784,241(-)	fhpA	0	0	0	Yes	HMM: MVLYVFLLPLPLLNWPPILVHTQ, NN: MVLYVFLLPLPLLNWPPILVHTQ	NN Sum: 4, NN D: .53, HMM Prob: .97
AN4524	ChrIII_A_nidulans_FGSC_A4:1,762,223..1,764,581(-)	null	0	0	0	No	null	null
AN4527	ChrIII_A_nidulans_FGSC_A4:1,755,492..1,757,292(+)	null	0	0	0	No	null	null
AN4542	ChrIII_A_nidulans_FGSC_A4:1,710,964..1,713,473(-)	null	0	0	0	No	null	null
AN4558	ChrIII_A_nidulans_FGSC_A4:1,665,276..1,668,707(+)	null	1	2	1	No	null	null
AN4562	ChrIII_A_nidulans_FGSC_A4:1,659,339..1,660,852(+)	rsmA	0	0	0	No	null	null
AN4586	ChrIII_A_nidulans_FGSC_A4:1,600,622..1,601,857(-)	null	0	0	0	No	null	null
AN4606	ChrIII_A_nidulans_FGSC_A4:1,540,496..1,542,414(+)	null	0	0	0	No	null	null
AN4618	ChrIII_A_nidulans_FGSC_A4:1,513,280..1,515,589(-)	null	0	0	0	No	null	null
AN4626	ChrIII_A_nidulans_FGSC_A4:1,485,901..1,487,320(+)	null	0	0	0	No	null	null
AN4720	ChrIII_A_nidulans_FGSC_A4:1,189,755..1,191,226(+)	null	0	0	0	No	null	null
AN4734	ChrIII_A_nidulans_FGSC_A4:1,148,276..1,150,126(-)	mat2	0	0	0	No	null	null
AN4744	ChrIII_A_nidulans_FGSC_A4:1,116,827..1,119,901(+)	null	0	1	0	No	null	null
AN4773	ChrIII_A_nidulans_FGSC_A4:1,030,674..1,032,769(+)	null	0	0	0	No	null	null
AN4785	ChrIII_A_nidulans_FGSC_A4:999,695..1,003,103(+)	null	0	1	0	No	null	null
AN4797	ChrIII_A_nidulans_FGSC_A4:959,890..961,991(-)	null	0	0	0	No	null	null
AN4801	ChrIII_A_nidulans_FGSC_A4:946,872..949,249(+)	null	0	1	0	No	null	null
AN4821	ChrIII_A_nidulans_FGSC_A4:886,021..888,179(-)	null	0	1	0	No	null	null
AN4837	ChrIII_A_nidulans_FGSC_A4:833,847..836,536(+)	null	0	1	0	No	null	null
AN4873	ChrIII_A_nidulans_FGSC_A4:712,341..715,532(-)	null	0	0	0	No	null	null
AN4900	ChrIII_A_nidulans_FGSC_A4:617,646..620,567(-)	meaB	0	0	0	No	null	null
AN4933	ChrIII_A_nidulans_FGSC_A4:511,067..512,237(-)	null	0	0	0	No	null	null
AN4972	ChrIII_A_nidulans_FGSC_A4:408,295..411,753(+)	null	0	0	0	No	null	null
AN4985	ChrIII_A_nidulans_FGSC_A4:367,937..371,221(+)	null	0	0	0	No	null	null
AN5003	ChrIII_A_nidulans_FGSC_A4:313,214..316,108(-)	null	0	0	0	No	null	null
AN5040	ChrIII_A_nidulans_FGSC_A4:192,399..195,161(+)	null	0	2	0	No	null	null
AN5048	ChrIII_A_nidulans_FGSC_A4:163,008..165,453(+)	null	0	0	0	No	null	null
AN5052	ChrIII_A_nidulans_FGSC_A4:149,464..152,302(+)	null	1	0	1	No	null	null
AN5070	ChrIII_A_nidulans_FGSC_A4:81,392..83,826(-)	null	0	1	0	No	null	null
AN5078	ChrIII_A_nidulans_FGSC_A4:55,481..56,772(-)	null	0	0	0	No	null	null
AN5118	ChrV_A_nidulans_FGSC_A4:1,211,611..1,214,184(+)	null	0	0	0	No	null	null
AN5170	ChrV_A_nidulans_FGSC_A4:1,381,706..1,384,934(+)	rosA	0	0	0	No	null	null
AN5182	ChrV_A_nidulans_FGSC_A4:1,417,065..1,418,695(+)	null	0	1	0	No	null	null
AN5218	ChrV_A_nidulans_FGSC_A4:1,528,436..1,531,021(-)	metZ	0	0	0	No	null	null
AN5220	ChrV_A_nidulans_FGSC_A4:1,532,700..1,536,172(+)	null	1	3	1	No	null	null
AN5225	ChrV_A_nidulans_FGSC_A4:1,548,594..1,551,662(+)	sndB	0	0	0	No	null	null
AN5252	ChrV_A_nidulans_FGSC_A4:3,376,952..3,378,010(+)	null	0	0	0	No	null	null
AN5259	ChrV_A_nidulans_FGSC_A4:3,347,680..3,350,690(+)	null	0	0	0	No	null	null
AN5274	ChrV_A_nidulans_FGSC_A4:3,300,688..3,303,052(-)	null	0	0	0	No	null	null
AN5279	ChrV_A_nidulans_FGSC_A4:3,286,633..3,288,669(-)	null	0	0	0	No	null	null
AN5294	ChrV_A_nidulans_FGSC_A4:3,232,969..3,234,915(-)	null	0	0	0	No	null	null
AN5299	ChrV_A_nidulans_FGSC_A4:3,223,304..3,225,760(+)	null	0	2	0	No	null	null
AN5342	ChrV_A_nidulans_FGSC_A4:3,093,095..3,095,628(-)	null	0	0	0	No	null	null
AN5349	ChrV_A_nidulans_FGSC_A4:3,075,670..3,077,212(+)	null	0	0	0	No	null	null
AN5390	ChrV_A_nidulans_FGSC_A4:2,964,965..2,967,741(+)	null	0	0	0	No	null	null
AN5405	ChrV_A_nidulans_FGSC_A4:2,911,386..2,913,385(-)	null	0	0	0	No	null	null
AN5412	ChrV_A_nidulans_FGSC_A4:2,889,628..2,891,595(-)	null	0	0	0	No	null	null
AN5431	ChrV_A_nidulans_FGSC_A4:2,835,553..2,837,415(-)	null	0	0	0	No	null	null
AN5464	ChrV_A_nidulans_FGSC_A4:2,723,714..2,725,871(-)	null	0	0	0	No	null	null
AN5510	ChrV_A_nidulans_FGSC_A4:2,564,775..2,566,785(-)	null	0	1	0	No	null	null
AN5533	ChrV_A_nidulans_FGSC_A4:2,488,036..2,490,919(-)	null	0	0	0	No	null	null
AN5555	ChrV_A_nidulans_FGSC_A4:2,420,462..2,422,176(-)	null	0	0	0	No	null	null
AN5583	ChrV_A_nidulans_FGSC_A4:2,327,378..2,329,052(+)	aslA	0	0	0	No	null	null
AN5609	ChrV_A_nidulans_FGSC_A4:2,228,078..2,230,098(-)	null	0	1	0	No	null	null
AN5651	ChrV_A_nidulans_FGSC_A4:2,086,893..2,089,202(+)	null	0	0	0	No	NN: MRDNILIQLCSCHRCHSQKTKCSGK, HMM: MRDNILIQLCSCHRCHSQ	NN Sum: 1, NN D: .05, HMM Prob: .55
AN5659	ChrV_A_nidulans_FGSC_A4:2,065,439..2,067,014(+)	null	0	0	0	No	null	null
AN5691	ChrV_A_nidulans_FGSC_A4:1,968,521..1,970,429(-)	null	0	0	0	No	null	null
AN5726	ChrV_A_nidulans_FGSC_A4:1,881,812..1,884,192(+)	crzA	0	0	0	No	null	null
AN5775	ChrV_A_nidulans_FGSC_A4:1,732,166..1,734,856(-)	null	0	0	0	No	null	null
AN5808	ChrI_A_nidulans_FGSC_A4:2,178,323..2,180,875(+)	clrA	0	2	0	No	null	null
AN5836	ChrI_A_nidulans_FGSC_A4:2,087,127..2,090,830(-)	stuA	0	0	0	No	null	null
AN5849	ChrI_A_nidulans_FGSC_A4:2,033,843..2,037,889(-)	null	0	0	0	No	null	null
AN5859	ChrI_A_nidulans_FGSC_A4:1,988,350..1,990,552(-)	null	1	1	1	No	null	null
AN5870	ChrI_A_nidulans_FGSC_A4:1,956,000..1,959,901(+)	null	0	1	0	No	null	null
AN5924	ChrI_A_nidulans_FGSC_A4:1,795,569..1,798,580(-)	null	0	0	0	No	null	null
AN5929	ChrI_A_nidulans_FGSC_A4:1,780,746..1,783,312(+)	null	0	0	0	No	null	null
AN5955	ChrI_A_nidulans_FGSC_A4:1,688,293..1,690,460(+)	null	0	0	0	No	null	null
AN5966	ChrI_A_nidulans_FGSC_A4:1,651,113..1,654,283(+)	rfeC	0	0	0	No	null	null
AN6030	ChrI_A_nidulans_FGSC_A4:1,457,066..1,459,502(+)	null	0	1	0	No	null	null
AN6062	ChrI_A_nidulans_FGSC_A4:1,376,995..1,379,497(+)	null	0	0	0	No	null	null
AN6091	ChrI_A_nidulans_FGSC_A4:1,285,028..1,288,348(-)	null	0	3	0	No	null	null
AN6129	ChrI_A_nidulans_FGSC_A4:1,161,118..1,163,391(+)	null	0	0	0	No	null	null
AN6154	ChrI_A_nidulans_FGSC_A4:1,070,598..1,071,875(-)	null	0	0	0	No	null	null
AN6173	ChrI_A_nidulans_FGSC_A4:1,018,792..1,021,448(+)	null	0	1	0	No	null	null
AN6195	ChrI_A_nidulans_FGSC_A4:966,596..968,656(+)	creA	0	0	0	No	null	null
AN6218	ChrI_A_nidulans_FGSC_A4:882,455..884,738(-)	null	0	0	0	No	null	null
AN6221	ChrI_A_nidulans_FGSC_A4:863,537..866,118(+)	areB	0	0	0	No	null	null
AN6293	ChrI_A_nidulans_FGSC_A4:631,650..634,392(+)	acuM	0	0	0	No	null	null
AN6295	ChrI_A_nidulans_FGSC_A4:627,779..629,672(+)	null	0	0	0	No	null	null
AN6315	ChrI_A_nidulans_FGSC_A4:571,324..573,309(+)	null	0	0	0	No	null	null
AN6322	ChrI_A_nidulans_FGSC_A4:539,665..541,973(-)	null	0	0	0	No	null	null
AN6392	ChrI_A_nidulans_FGSC_A4:320,356..322,034(-)	null	0	0	0	No	null	null
AN6396	ChrI_A_nidulans_FGSC_A4:311,442..314,040(+)	null	0	0	0	No	null	null
AN6430	ChrI_A_nidulans_FGSC_A4:218,571..220,905(-)	null	0	0	0	No	null	null
AN6440	ChrI_A_nidulans_FGSC_A4:172,545..173,970(+)	null	0	0	0	No	NN: MESAGLTFLNTTGASLSTATAK, HMM: MESAGLTFLNTTGASLSTATAK	NN Sum: 1, NN D: .19, HMM Prob: .63
AN6446	ChrI_A_nidulans_FGSC_A4:150,482..151,771(+)	cicD	0	0	0	No	null	null
AN6492	ChrI_A_nidulans_FGSC_A4:2,280,567..2,281,841(+)	hapE	0	0	0	No	null	null
AN6503	ChrI_A_nidulans_FGSC_A4:2,306,246..2,308,393(-)	null	0	0	0	No	null	null
AN6575	ChrI_A_nidulans_FGSC_A4:2,496,092..2,498,169(+)	null	0	0	0	No	null	null
AN6578	ChrI_A_nidulans_FGSC_A4:2,514,078..2,516,472(+)	osaA	0	0	0	No	null	null
AN6667	ChrI_A_nidulans_FGSC_A4:2,782,648..2,784,848(-)	null	0	0	0	No	null	null
AN6684	ChrI_A_nidulans_FGSC_A4:2,837,972..2,840,765(-)	null	0	0	0	No	null	null
AN6715	ChrI_A_nidulans_FGSC_A4:2,949,729..2,953,114(-)	null	0	0	0	No	null	null
AN6733	ChrI_A_nidulans_FGSC_A4:3,007,249..3,010,628(-)	null	0	0	0	No	null	null
AN6747	ChrI_A_nidulans_FGSC_A4:3,048,840..3,051,756(+)	null	1	1	1	No	null	null
AN6759	ChrI_A_nidulans_FGSC_A4:3,081,702..3,084,100(+)	null	0	0	0	No	null	null
AN6762	ChrI_A_nidulans_FGSC_A4:3,086,998..3,089,260(+)	null	0	0	0	No	null	null
AN6788	ChrI_A_nidulans_FGSC_A4:3,170,870..3,173,090(-)	null	0	0	0	No	null	null
AN6790	ChrI_A_nidulans_FGSC_A4:3,177,526..3,179,747(-)	null	0	1	0	No	null	null
AN6832	ChrI_A_nidulans_FGSC_A4:3,321,133..3,323,427(-)	null	0	0	0	No	null	null
AN6837	ChrI_A_nidulans_FGSC_A4:3,341,338..3,343,556(-)	null	0	0	0	No	null	null
AN6846	ChrI_A_nidulans_FGSC_A4:3,361,294..3,363,390(+)	null	0	1	0	No	null	null
AN6849	ChrI_A_nidulans_FGSC_A4:3,367,852..3,369,333(-)	null	0	0	0	No	HMM: MVLSPSILLHISSQLVSLVTMSRTD, NN: MVLSPSILLHISSQLVSL	NN Sum: 2, NN D: .5, HMM Prob: .7
AN6858	ChrI_A_nidulans_FGSC_A4:3,390,779..3,393,350(+)	null	0	0	0	No	null	null
AN6884	ChrI_A_nidulans_FGSC_A4:3,469,376..3,471,764(+)	null	0	1	0	No	null	null
AN6889	ChrI_A_nidulans_FGSC_A4:3,484,265..3,488,187(-)	null	0	0	0	No	null	null
AN6917	ChrI_A_nidulans_FGSC_A4:3,569,268..3,570,240(+)	null	0	0	0	No	null	null
AN7012	ChrIV_A_nidulans_FGSC_A4:1,326,896..1,329,233(+)	null	0	0	0	No	HMM: MSVSGPCAWVSTIPSPAAAH, NN: MSVSGPCAWVSTIPSPAAAH	NN Sum: 1, NN D: .25, HMM Prob: .92
AN7050	ChrIV_A_nidulans_FGSC_A4:1,191,738..1,195,727(-)	farA	0	1	0	No	null	null
AN7061	ChrIV_A_nidulans_FGSC_A4:1,154,228..1,156,765(-)	null	0	0	0	No	null	null
AN7072	ChrIV_A_nidulans_FGSC_A4:1,121,887..1,122,955(+)	null	0	0	0	No	null	null
AN7073	ChrIV_A_nidulans_FGSC_A4:1,119,359..1,120,517(-)	null	0	0	0	No	null	null
AN7076	ChrIV_A_nidulans_FGSC_A4:1,109,034..1,110,685(-)	null	0	0	0	No	null	null
AN7118	ChrIV_A_nidulans_FGSC_A4:959,854..962,930(-)	null	0	3	0	No	null	null
AN7170	ChrIV_A_nidulans_FGSC_A4:791,705..793,324(-)	null	0	0	0	No	null	null
AN7174	ChrIV_A_nidulans_FGSC_A4:775,100..776,907(+)	null	0	0	0	No	null	null
AN7189	ChrIV_A_nidulans_FGSC_A4:737,160..739,431(+)	null	0	1	0	No	null	null
AN7190	ChrIV_A_nidulans_FGSC_A4:732,958..735,492(-)	null	0	0	0	No	null	null
AN7223	ChrIV_A_nidulans_FGSC_A4:625,796..627,452(+)	null	0	0	0	No	null	null
AN7330	ChrIV_A_nidulans_FGSC_A4:288,847..290,416(+)	null	0	0	0	No	null	null
AN7332	ChrIV_A_nidulans_FGSC_A4:284,068..286,882(-)	null	0	1	0	No	null	null
AN7343	ChrIV_A_nidulans_FGSC_A4:243,256..245,330(-)	null	0	0	0	No	null	null
AN7346	ChrIV_A_nidulans_FGSC_A4:235,747..237,712(+)	null	0	0	0	No	null	null
AN7376	ChrIV_A_nidulans_FGSC_A4:141,489..142,828(+)	null	0	0	0	No	null	null
AN7379	ChrIV_A_nidulans_FGSC_A4:134,494..136,745(+)	null	0	0	0	No	null	null
AN7434	ChrIV_A_nidulans_FGSC_A4:1,532,015..1,534,339(-)	null	0	0	0	No	null	null
AN7468	ChrIV_A_nidulans_FGSC_A4:1,633,066..1,636,558(+)	acuK	0	0	0	No	null	null
AN7507	ChrIV_A_nidulans_FGSC_A4:1,760,895..1,765,045(-)	null	0	2	0	No	null	null
AN7508	ChrIV_A_nidulans_FGSC_A4:1,768,211..1,771,358(-)	null	0	1	0	No	null	null
AN7513	ChrIV_A_nidulans_FGSC_A4:1,788,350..1,791,310(+)	napA	0	0	0	No	null	null
AN7542	ChrIV_A_nidulans_FGSC_A4:1,889,784..1,891,974(-)	flbB	0	0	0	No	null	null
AN7545	ChrIV_A_nidulans_FGSC_A4:1,899,823..1,903,145(-)	hapB	0	0	0	No	null	null
AN7553	ChrIV_A_nidulans_FGSC_A4:1,930,812..1,934,289(-)	devR	0	0	0	No	null	null
AN7580	ChrIV_A_nidulans_FGSC_A4:2,018,512..2,020,186(-)	null	0	0	0	No	null	null
AN7584	ChrIV_A_nidulans_FGSC_A4:2,042,541..2,044,265(-)	null	0	1	0	No	HMM: MSSAKEALRSVLALTNKGYRPACSACIGWGVGCVYAS, NN: MSSAKEALRSVLALTNKGYRPACSACIGWGVGCVYAS	NN Sum: 0, NN D: .17, HMM Prob: .64
AN7592	ChrIV_A_nidulans_FGSC_A4:2,069,780..2,073,580(-)	null	0	0	0	No	null	null
AN7596	ChrIV_A_nidulans_FGSC_A4:2,082,635..2,086,354(+)	null	0	0	0	No	null	null
AN7610	ChrIV_A_nidulans_FGSC_A4:2,136,442..2,139,518(+)	xlnR	0	3	0	No	null	null
AN7661	ChrIV_A_nidulans_FGSC_A4:2,302,034..2,305,283(+)	null	1	1	1	No	null	null
AN7734	ChrIV_A_nidulans_FGSC_A4:2,533,730..2,536,136(+)	anbH1	0	0	0	No	null	null
AN7776	ChrIV_A_nidulans_FGSC_A4:2,663,895..2,665,681(+)	null	0	0	0	No	null	null
AN7788	ChrIV_A_nidulans_FGSC_A4:2,695,558..2,697,101(+)	null	0	1	0	No	null	null
AN7820	ChrIV_A_nidulans_FGSC_A4:2,774,842..2,776,397(+)	aflR	0	1	0	No	null	null
AN7867	ChrII_A_nidulans_FGSC_A4:60,244..62,529(+)	null	0	0	0	No	null	null
AN7872	ChrII_A_nidulans_FGSC_A4:74,741..76,663(-)	null	0	0	0	No	null	null
AN7896	ChrII_A_nidulans_FGSC_A4:170,931..173,372(+)	dbaA	0	0	0	No	null	null
AN7913	ChrII_A_nidulans_FGSC_A4:218,823..220,864(-)	null	0	0	0	No	null	null
AN7919	ChrII_A_nidulans_FGSC_A4:232,275..234,920(-)	null	0	1	0	No	null	null
AN7921	ChrII_A_nidulans_FGSC_A4:239,234..241,954(+)	null	0	0	0	No	null	null
AN7923	ChrII_A_nidulans_FGSC_A4:242,821..244,174(+)	null	0	0	0	No	null	null
AN7942	ChrII_A_nidulans_FGSC_A4:283,858..285,931(-)	null	0	1	0	No	null	null
AN7951	ChrII_A_nidulans_FGSC_A4:310,554..312,729(+)	null	0	2	0	No	null	null
AN7971	ChrII_A_nidulans_FGSC_A4:357,342..359,939(-)	null	0	0	0	No	null	null
AN8076	ChrII_A_nidulans_FGSC_A4:672,306..679,491(+)	null	0	0	0	No	null	null
AN8079	ChrII_A_nidulans_FGSC_A4:685,042..687,295(+)	null	0	1	0	No	null	null
AN8103	ChrII_A_nidulans_FGSC_A4:762,922..763,588(-)	null	0	0	0	No	null	null
AN8111	ChrII_A_nidulans_FGSC_A4:783,738..786,158(-)	null	0	1	0	No	null	null
AN8125	ChrII_A_nidulans_FGSC_A4:826,641..830,937(+)	null	0	1	0	No	null	null
AN8129	ChrII_A_nidulans_FGSC_A4:839,746..842,276(-)	sfgA	0	0	0	No	null	null
AN8161	ChrII_A_nidulans_FGSC_A4:970,496..972,812(-)	null	0	1	0	No	null	null
AN8164	ChrII_A_nidulans_FGSC_A4:976,188..979,040(-)	null	0	1	0	No	null	null
AN8177	ChrII_A_nidulans_FGSC_A4:1,028,425..1,031,481(+)	null	0	1	0	No	null	null
AN8251	ChrII_A_nidulans_FGSC_A4:1,278,110..1,280,045(-)	hapX	0	0	0	No	NN: MAAQPALAIAPSAAPLAPALVAK, HMM: MAAQPALAIAPSAAPLAPALVAK	NN Sum: 0, NN D: .33, HMM Prob: .98
AN8271	ChrII_A_nidulans_FGSC_A4:1,341,915..1,345,040(+)	palcA	0	0	0	No	null	null
AN8298	ChrV_A_nidulans_FGSC_A4:25,853..27,857(+)	null	0	1	0	No	null	null
AN8345	ChrV_A_nidulans_FGSC_A4:186,011..188,658(+)	null	0	0	0	No	null	null
AN8355	ChrV_A_nidulans_FGSC_A4:209,503..211,380(+)	null	0	0	0	No	null	null
AN8357	ChrV_A_nidulans_FGSC_A4:213,554..215,890(+)	null	0	0	0	No	null	null
AN8377	ChrV_A_nidulans_FGSC_A4:287,328..289,003(-)	null	0	0	0	No	null	null
AN8391	ChrV_A_nidulans_FGSC_A4:338,956..340,965(+)	null	0	0	0	No	null	null
AN8414	ChrV_A_nidulans_FGSC_A4:411,565..413,853(+)	apdR	0	0	0	No	null	null
AN8426	ChrV_A_nidulans_FGSC_A4:451,554..454,078(-)	null	0	1	0	No	null	null
AN8431	ChrV_A_nidulans_FGSC_A4:462,958..464,893(+)	null	0	0	0	No	null	null
AN8441	ChrV_A_nidulans_FGSC_A4:491,818..494,067(+)	null	0	0	0	No	null	null
AN8447	ChrV_A_nidulans_FGSC_A4:511,889..514,082(+)	null	0	0	0	No	null	null
AN8460	ChrV_A_nidulans_FGSC_A4:558,351..560,357(+)	null	0	0	0	No	null	null
AN8469	ChrV_A_nidulans_FGSC_A4:590,707..592,755(+)	null	0	0	0	No	null	null
AN8473	ChrV_A_nidulans_FGSC_A4:597,626..599,920(-)	null	0	1	0	No	null	null
AN8501	ChrV_A_nidulans_FGSC_A4:695,928..698,309(+)	null	0	0	0	No	null	null
AN8506	ChrV_A_nidulans_FGSC_A4:719,298..721,947(-)	null	0	0	0	No	null	null
AN8509	ChrV_A_nidulans_FGSC_A4:727,223..728,785(+)	null	0	0	0	Yes	HMM: MGWSDELSERFAPSFLTGAFLILLIITQMESH, NN: MGWSDELSERFAPSFLTGAFLILLIITQMESH	NN Sum: 3, NN D: .54, HMM Prob: .21
AN8529	ChrV_A_nidulans_FGSC_A4:768,963..770,273(-)	null	0	1	0	No	null	null
AN8535	ChrV_A_nidulans_FGSC_A4:786,498..788,739(+)	null	0	0	0	No	null	null
AN8590	ChrIII_A_nidulans_FGSC_A4:3,427,329..3,430,256(-)	null	0	0	0	No	null	null
AN8596	ChrIII_A_nidulans_FGSC_A4:3,412,701..3,414,658(+)	null	0	0	0	No	null	null
AN8636	ChrIII_A_nidulans_FGSC_A4:3,301,727..3,304,461(+)	null	0	0	0	No	null	null
AN8643	ChrIII_A_nidulans_FGSC_A4:3,286,995..3,288,778(+)	null	0	0	0	No	null	null
AN8645	ChrIII_A_nidulans_FGSC_A4:3,278,200..3,280,016(+)	null	0	0	0	No	null	null
AN8655	ChrIII_A_nidulans_FGSC_A4:3,239,297..3,242,443(+)	null	0	0	0	No	null	null
AN8666	ChrIII_A_nidulans_FGSC_A4:3,203,073..3,204,385(-)	null	0	0	0	No	null	null
AN8667	ChrIII_A_nidulans_FGSC_A4:3,191,214..3,195,056(-)	areA	0	0	0	No	null	null
AN8676	ChrIII_A_nidulans_FGSC_A4:3,147,156..3,149,100(+)	mcmA	0	0	0	No	null	null
AN8694	ChrIII_A_nidulans_FGSC_A4:3,100,552..3,102,696(+)	null	0	0	0	No	null	null
AN8732	ChrIII_A_nidulans_FGSC_A4:2,995,200..2,996,874(+)	null	0	2	0	No	null	null
AN8735	ChrIII_A_nidulans_FGSC_A4:2,990,349..2,991,885(-)	null	0	0	0	No	null	null
AN8741	ChrIII_A_nidulans_FGSC_A4:2,957,664..2,958,837(-)	mtfA	0	0	0	No	null	null
AN8753	ChrIII_A_nidulans_FGSC_A4:2,921,309..2,924,883(+)	null	0	0	0	No	NN: MEKIRIPSPSAILNPLAALSSGGSTGS, HMM: MEKIRIPSPSAILNPLAALSSGGSTGS	NN Sum: 0, NN D: .16, HMM Prob: .59
AN8772	ChrIII_A_nidulans_FGSC_A4:2,858,321..2,859,556(+)	zipB	0	0	0	No	null	null
AN8774	ChrIII_A_nidulans_FGSC_A4:2,849,336..2,851,401(-)	null	0	0	0	No	null	null
AN8778	ChrIII_A_nidulans_FGSC_A4:2,835,491..2,837,818(+)	null	0	0	0	No	null	null
AN8858	ChrIII_A_nidulans_FGSC_A4:2,580,506..2,583,517(+)	mcnB	0	0	0	No	null	null
AN8885	ChrVII_A_nidulans_FGSC_A4:556,064..559,081(+)	null	0	2	0	No	null	null
AN8894	ChrVII_A_nidulans_FGSC_A4:528,096..530,960(+)	null	0	0	0	No	null	null
AN8902	ChrVII_A_nidulans_FGSC_A4:510,712..513,256(+)	null	0	1	0	No	null	null
AN8916	ChrVII_A_nidulans_FGSC_A4:444,648..446,898(-)	null	0	0	0	No	null	null
AN8918	ChrVII_A_nidulans_FGSC_A4:434,879..437,001(-)	null	0	0	0	No	null	null
AN8930	ChrVII_A_nidulans_FGSC_A4:395,155..397,650(-)	null	0	2	0	No	null	null
AN8938	ChrVII_A_nidulans_FGSC_A4:377,896..380,850(+)	null	0	0	0	No	null	null
AN8949	ChrVII_A_nidulans_FGSC_A4:337,846..338,832(+)	null	0	0	0	No	null	null
AN8973	ChrVII_A_nidulans_FGSC_A4:247,576..249,573(-)	null	0	0	0	No	null	null
AN8978	ChrVII_A_nidulans_FGSC_A4:234,657..237,182(+)	alcR	0	0	0	No	null	null
AN9013	ChrVII_A_nidulans_FGSC_A4:131,163..133,510(+)	null	0	0	0	No	null	null
AN9017	ChrVII_A_nidulans_FGSC_A4:120,620..122,865(-)	null	0	0	0	No	null	null
AN9025	ChrVII_A_nidulans_FGSC_A4:99,386..102,813(-)	null	0	1	0	No	null	null
AN9026	ChrVII_A_nidulans_FGSC_A4:96,552..99,451(+)	null	0	1	0	No	null	null
AN9043	ChrVII_A_nidulans_FGSC_A4:52,014..54,404(+)	null	0	0	0	No	null	null
AN9047	ChrVII_A_nidulans_FGSC_A4:43,608..45,328(-)	null	0	0	0	No	null	null
AN9050	ChrVII_A_nidulans_FGSC_A4:35,747..37,363(+)	null	0	0	0	No	null	null
AN9060	ChrVI_A_nidulans_FGSC_A4:556,674..558,318(-)	null	0	0	0	No	null	null
AN9117	ChrVI_A_nidulans_FGSC_A4:386,025..388,841(+)	null	0	0	0	No	null	null
AN9141	ChrVI_A_nidulans_FGSC_A4:321,692..325,197(-)	null	0	0	0	No	null	null
AN9147	ChrVI_A_nidulans_FGSC_A4:298,632..301,726(-)	null	0	0	0	No	null	null
AN9221	ChrVI_A_nidulans_FGSC_A4:51,196..55,343(-)	null	6	6	6	No	HMM: MTRQIPLLALSWLELIFFSCYYGGLAG, NN: MTRQIPLLALSWLELIFFSCYYGGLAGL	NN Sum: 3, NN D: .61, HMM Prob: .88
AN9236	ChrVI_A_nidulans_FGSC_A4:1,049..2,798(+)	null	0	0	0	No	null	null
AN9240	ChrVIII_A_nidulans_FGSC_A4:14,517..15,575(-)	null	0	0	0	No	null	null
AN9283	ChrVIII_A_nidulans_FGSC_A4:170,524..172,823(-)	null	0	1	0	No	NN: MAPSTTTPSDLHRASVRVALLCPLTNAC, HMM: MAPSTTTPSDLHRASVRVALLCPLTNACLQCRQAK	NN Sum: 0, NN D: .34, HMM Prob: .73
AN9292	ChrVIII_A_nidulans_FGSC_A4:193,378..194,760(+)	null	0	0	0	No	null	null
AN9293	ChrVIII_A_nidulans_FGSC_A4:195,166..197,081(+)	null	0	0	0	No	null	null
AN9328	ChrVIII_A_nidulans_FGSC_A4:297,197..299,416(-)	null	0	0	0	No	null	null
AN9358	ChrVIII_A_nidulans_FGSC_A4:399,735..400,638(+)	null	0	0	0	No	null	null
AN9373	ChrVIII_A_nidulans_FGSC_A4:442,816..444,299(+)	null	0	0	0	No	null	null
AN9395	ChrVIII_A_nidulans_FGSC_A4:507,315..509,923(-)	null	0	2	0	No	null	null
AN9397	ChrVIII_A_nidulans_FGSC_A4:511,542..513,282(-)	hacA	0	2	0	No	null	null
AN9404	ChrVIII_A_nidulans_FGSC_A4:527,377..528,526(-)	null	0	0	0	No	null	null
AN9458	ChrVI_A_nidulans_FGSC_A4:2,708,796..2,711,142(+)	null	1	1	1	No	null	null
AN9492	ChrIV_A_nidulans_FGSC_A4:548,935..553,014(-)	amdX	0	3	0	No	null	null
AN9516	ChrVIII_A_nidulans_FGSC_A4:893,895..895,895(-)	null	0	1	0	No	null	null
