## Supplementary material for "Transcription factors in the fungus *Aspergillus nidulans*: Markers of genetic innovation, network rewiring and conflict between genomics and transcriptomics": Table S10

### Sheet: TableS9_Zn2Cys6_Distribution_An
Input ID	Genomic Location (Gene)		Fructose	Bagasse_6h	Bagasse_12h		WT_Av	vosAD_Av		FGSCA4_Av (veA+)	FGSC26_Av (veA1)	osaAD_veA1		WT_Uns	WT_pH8	WT_1M_NaCl	sltAD_Uns	sltAD_pH8	sltAD_1M_NaCl		WT_Veg	WT_AD	flbBD_Veg	flbBD_AD		An WT No carbon	An WT Avicel	An delta-clrB Avicel		Delta-mtfA TRVp – mtfA	WT TRV50.2 mtfA matched – mtfA		Delta-veA TXFp2.1 – veA	WT TRV50.2 veA matched – veA		Complete- sense	Nitrate- sense	Ammonia- sense	-N 4hr- sense	-N 72hr- sense		DsclB	WT	sclB_compl
AN7896	ChrII_A_nidulans_FGSC_A4:170,931..173,372(+)		0.498286	2.97313	2.59224		0.280672	3.44136		2.07364	5.19477	6.19079		104.375	36.28	52.805	9.51	4.685	5.255		2.75756	6.37709	44.3374	41.0604		0.22	0.49	0.41		2.13	74.44		1.01	118.13		26.08	33.33	39.25	17.15	3.66		99.7707	53.3977	51.6717
AN2036	ChrVII_A_nidulans_FGSC_A4:2,658,988..2,661,446(-)		0.0208058	0.010662	0.0109494		0	0.210567		0	0	0		18.775	0.21	9.86	22.215	13.76	25.515		1.63431	3.31943	27.8952	1.13991		0.01	0.01	0.03		0.13	0.27		0.1	0.32		14.04	7.25	14.32	0.17	0.04		0.078567	0.387446	0.524884
AN3385	ChrVI_A_nidulans_FGSC_A4:886,084..888,143(-)		4.40322	4.66999	4.75953		3.03037	5.60457		4.86868	2.51576	7.16193		2.25	1.825	6.445	22.81	13.78	23.95		14.6343	9.44814	3.11993	5.79138		7.3	7.25	6.6		49.68	27.57		12.42	30.71		3	1.56	1.41	5.19	42.7		0.410751	0.576679	0.50608
AN0533	ChrVIII_A_nidulans_FGSC_A4:3,263,015..3,265,156(+)		0.0550994	0.492529	0.68413		0.0585013	1.73582		0.321616	0.134383	0.29551		0.065	0.15	0.015	0.87	2.03	0.875		0.423468	0.316078	0.567513	0.271604		0.59	0.41	0.55		0.52	1.3		0.31	1.57		0.67	0	0	0.06	0.6		0.291735	0.1456	0.119603
AN6788	ChrI_A_nidulans_FGSC_A4:3,170,870..3,173,090(-)		0.864672	7.65366	6.00447		0.134187	0.478025		0	0	0		1.175	0.175	0.25	7.095	1.33	3.035		16.9806	25.0631	4.02999	5.76754		4.88	4.61	5.06		100.75	6.76		50.71	4.9		0.2	0.24	0.71	0.83	77.34		0.094053	0.139969	0.141952
AN1029	ChrVIII_A_nidulans_FGSC_A4:1,752,488..1,754,354(+)		0.0704395	0.648572	1.30223		0.646498	0.576428		0	0	0		0.17	0.205	1.01	0.155	0.045	0.085		0	0.385934	0.275705	0.0954888		1	1.18	0.71		0.49	0.95		0.88	0.46		0	0	0	0.12	0.82		0.0162797	0	0.000556
AN9458	ChrVI_A_nidulans_FGSC_A4:2,708,796..2,711,142(+)		0.736872	95.2324	60.5969		0.0396913	0.0423443		9.98056	8.8608	7.57272		1.07	3.3	1.07	0.13	0.13	0.115		1.10094	0.396277	0.389048	0.235977		33.45	112.05	125.28		0.67	2.12		0.06	1.27		0.29	0	0.18	0.78	0.68		0.386439	0.175735	0.23096
AN2672	ChrVI_A_nidulans_FGSC_A4:3,191,646..3,194,236(+)		2.04402	1.75097	1.12509		0.386312	0.867136		0.198743	0.681283	0.0426311		0.9	0.72	0.765	1.18	1.025	1.79		0.655541	1.17534	1.65204	0.452487		1.73	3.39	2.59		0.61	0.64		1.24	1.29		0	0.5	0.09	1.09	0		0.0129773	0.025228	0.0216347
AN7610	ChrIV_A_nidulans_FGSC_A4:2,136,442..2,139,518(+)		18.1599	60.4332	65.1701		4.82073	10.3338		16.0167	17.315	17.4405		15.75	38.515	41.375	8.615	9.25	11.77		9.20225	8.69082	18.033	8.4149		43.52	37.84	74.81		10.79	11.88		7.36	16.46		5.64	4.9	5.76	8.01	9.97		4.76099	4.72009	5.25575
AN0388	ChrVIII_A_nidulans_FGSC_A4:3,709,186..3,711,903(-)		11.0753	24.6672	29.5791		4.35532	3.58863		7.02892	8.32959	5.32771		10.79	26.45	28.9	8.5	10.505	10.3		7.40744	4.11987	8.87378	5.43019		26.58	25.3	24.77		7.28	5.07		5.97	10.48		1.43	3.74	1.8	4.36	6.04		3.84756	3.05863	3.52774
AN10550	ChrIII_A_nidulans_FGSC_A4:2,356,897..2,359,346(+)		4.41053	2.44256	1.83541		0.323501	0.538894		0.765944	0.499082	0.849863		1.005	2.085	3.21	0.575	0.685	1.01		3.06898	1.29626	0.511514	0.536228		1.96	1.81	2.11		1.53	1.6		0.73	0.81		1.01	4.06	2.43	1.07	0.59		1.36019	1.89284	1.72857
AN6889	ChrI_A_nidulans_FGSC_A4:3,484,265..3,488,187(-)		5.80724	54.0768	53.6073		5.92557	2.62365		10.4631	12.296	13.0044		16.425	36.875	26.21	3.41	6.06	3.78		9.03161	4.86775	20.0396	6.1175		39.42	35.56	37.39		9.1	5.27		15.29	13.41		3.46	5.58	3.55	10.22	13.89		5.13593	4.50582	4.2096
AN1893	ChrVII_A_nidulans_FGSC_A4:2,173,918..2,177,633(-)		21.6657	43.2839	35.2507		0.814819	2.88266		5.41196	10.021	5.82371		46.54	23.965	21.48	9.675	5.185	11.52		11.6374	53.7415	15.9904	43.2572		79.74	50.85	50.67		3.16	1.43		4.32	2.05		6.03	12.11	11.76	9.05	3.02		27.1898	43.4811	48.8363
AN6884	ChrI_A_nidulans_FGSC_A4:3,469,376..3,471,764(+)		0.615301	6.26513	2.93993		1.33478	10.9244		2.70588	2.54201	2.15556		1.975	2.66	2.395	1.48	1.67	1.42		6.43925	1.02161	1.90383	1.35546		2.41	4.51	2.65		4.98	8.98		5.52	11.72		0.66	1.1	1.28	1.91	1.15		0.360092	0.423549	0.333382
AN2763	ChrVI_A_nidulans_FGSC_A4:2,877,683..2,880,508(+)		12.4548	23.1809	21.13		4.30012	7.54068		10.7581	9.75156	9.01797		12.81	30.315	28.495	9.675	14.235	12.155		8.20788	13.4702	23.919	14.3789		16.25	10.47	16.01		11.88	13.6		11.55	12.03		4.61	11.74	10.24	11.81	14.83		10.2239	7.56469	7.58823
AN3120	ChrVI_A_nidulans_FGSC_A4:1,763,711..1,766,046(-)		13.9628	28.0539	28.5156		3.95356	4.91654		6.54592	12.003	6.67476		20.73	34.365	30.425	9.77	15.09	12.53		16.7115	7.90758	28.7074	9.21016		20.69	18.1	19.66		12.07	11.93		14.32	14.99		6.49	8.37	6.97	10.25	11.06		8.70429	7.37838	6.67838
AN2725	ChrVI_A_nidulans_FGSC_A4:3,022,830..3,025,355(-)		3.99444	7.81048	7.28308		10.2245	3.3868		7.84398	5.04491	12.4469		7.885	11.945	10.075	4	4.93	4.54		9.75477	5.03767	8.69415	6.052		5.56	6.12	5.77		8.1	7.23		5.84	6.28		4.08	3.45	2.86	4.17	5.85		4.07346	3.21347	2.5952
AN6790	ChrI_A_nidulans_FGSC_A4:3,177,526..3,179,747(-)		20.7132	27.9761	25.3003		26.7478	6.84846		15.0309	10.7087	15.5832		19.015	28.51	30.565	8.68	9.18	8.705		16.3598	17.1784	21.0376	12.9442		24.45	18.67	23.21		20.8	15.95		33.36	16.73		7.36	6.58	8.07	10.56	19.83		9.92256	8.35807	7.79157
AN1028	ChrVIII_A_nidulans_FGSC_A4:1,754,934..1,757,617(+)		2.57807	6.92389	8.37765		13.9673	35.0764		10.8951	4.14214	13.3614		10.15	15.155	15.36	2.56	3.835	2.62		9.84422	5.77091	9.7528	5.41623		5.08	5.91	4.94		12.93	10.55		10.89	9.16		3.79	1.96	1.92	4.09	13.94		2.55717	2.07553	1.92256
AN0680	ChrVIII_A_nidulans_FGSC_A4:2,808,711..2,810,955(-)		10.5184	30.7715	26.1366		9.30696	5.97558		13.5288	7.93408	11.9722		14.135	35.995	23.82	5.225	6.555	6.33		12.1877	6.92587	25.9763	7.87769		24.23	20.33	24.17		18.53	29.26		15.84	19.09		7.25	12.84	12.01	18.23	27.05		17.7078	11.4783	10.1508
AN9293	ChrVIII_A_nidulans_FGSC_A4:195,166..197,081(+)		12.0701	17.1282	16.1938		2.34914	7.61989		6.72386	3.55852	6.8312		13.68	21.135	10.44	8.595	9.32	6.91		22.2201	6.55542	19.0877	8.95359		11.93	13.44	12.08		9.53	4.59		8.26	6.92		9.23	11.44	11.87	11.23	19.77		7.7587	6.44547	6.37864
AN8655	ChrIII_A_nidulans_FGSC_A4:3,239,297..3,242,443(+)		1.87142	43.86	30.6615		2.07062	2.37144		4.22133	4.89855	5.11639		4.565	7.47	5.68	0.265	0.455	0.33		7.03819	1.73561	21.1164	2.44746		19.15	37.72	23.73		2.34	0.91		1.98	3.67		0.84	0.62	0	1.4	7.23		0.88917	0.995189	1.06215
AN2422	ChrVII_A_nidulans_FGSC_A4:3,883,269..3,885,925(+)		6.24502	7.4585	9.57373		6.83778	6.71935		3.9855	1.76826	3.18789		3.525	5.735	6.105	4.84	3.81	6.42		27.974	4.56562	4.3652	5.77283		8.3	14.71	9.83		4.01	4.13		4.28	4.15		7.19	7.89	6.94	5.39	5.69		2.8657	3.69815	2.90872
AN0197	ChrVIII_A_nidulans_FGSC_A4:4,316,970..4,319,576(-)		0.0695317	0.100555	0.229028		1.62612	7.86569		2.53458	1.35302	14.5503		0.355	0.155	0.205	0.18	0.235	0.245		0.838695	2.45917	1.5735	0.291478		0.3	1.71	0.91		2.42	1.62		0.84	2.26		1.8	0.32	0.4	0.28	2.89		0.106096	0.131242	0.207361
AN8164	ChrII_A_nidulans_FGSC_A4:976,188..979,040(-)		1.90429	11.9491	12.8287		1.44607	3.12251		1.84102	1.41919	1.73075		4.64	8.14	6.945	1.165	1.565	0.895		7.7278	2.10407	5.84875	2.33072		23.55	15.73	20.48		2.07	1.94		1.89	2.07		1.65	2.31	2.04	2.45	5.24		2.36275	2.27429	2.36165
AN4118	ChrII_A_nidulans_FGSC_A4:2,032,188..2,033,867(+)		9.57779	1.14452	2.11974		1.1244	0.318661		2.03923	2.52726	1.91327		10.765	3.075	7.165	4.565	2.16	6.415		3.26111	6.45036	3.7546	3.60371		2.24	1.69	1.87		2.61	1.3		4.65	1.9		8.25	3.24	3.71	1.08	1.24		4.39773	4.88693	5.7392
AN2241	ChrVII_A_nidulans_FGSC_A4:3,299,043..3,300,815(-)		4.37418	9.28941	6.70758		1.68311	2.93842		2.66626	1.37063	2.65143		6.38	10.485	10.395	5.12	5.505	6.47		6.29711	2.1283	4.60227	2.89065		5.71	4.75	5.4		3.2	1.9		4.06	2.55		1.29	2.18	0.76	3.18	3.77		1.41756	1.28504	1.18503
AN4558	ChrIII_A_nidulans_FGSC_A4:1,665,276..1,668,707(+)		19.03	31.78	38.6886		83.5311	60.9153		31.8286	24.6212	43.0585		60.83	55.025	71.38	25.66	25.305	25.91		64.3016	27.3305	37.6501	29.5298		36.72	37.79	38.91		29.67	24.33		26.95	21.49		19.4	19.37	16.27	27.41	94.41		31.8564	24.1979	22.0059
AN5220	ChrV_A_nidulans_FGSC_A4:1,532,700..1,536,172(+)		25.8529	29.1559	25.9		40.6013	11.829		8.90002	6.04665	11.7106		55.015	33.605	50.755	27.725	18.5	37.545		46.2123	36.3673	44.2032	32.3182		26.16	20.55	24.07		21.59	17.94		23.15	20.64		25.16	16.78	19.74	11.43	21.75		14.6723	15.8966	19.8235
AN2122	ChrVII_A_nidulans_FGSC_A4:2,936,093..2,938,761(+)		7.94751	13.4237	20.8855		22.8617	39.9213		12.2594	6.85953	12.169		15.91	10.875	18.765	12.455	10.675	14.15		40.258	24.3	31.0264	22.9767		15.19	9.97	13.05		28.88	28.09		32.96	13.95		10.82	8.23	9.11	9.07	33.21		6.33808	9.36088	7.02275
AN10961	ChrIV_A_nidulans_FGSC_A4:1,995,259..1,998,012(-)		3.44621	7.84557	7.04214		5.23935	7.10412		6.1832	3.47552	6.7601		2.565	5.755	4.685	1.565	1.32	1.43		3.37196	1.49279	8.61925	2.88234		4.95	4.8	6.5		8.99	11.95		6.58	6.76		2.2	3.08	2.83	2.54	9.61		1.70954	1.6314	1.24879
AN9516	ChrVIII_A_nidulans_FGSC_A4:893,895..895,895(-)		3.21117	6.42348	3.47219		6.82301	1.52907		3.28302	2.45591	3.15151		3.73	4.23	6.415	4.945	4.84	5.345		2.92384	4.29178	8.22158	3.59965		2.81	2.67	2.01		8.19	8.34		8.08	2.34		1.64	2.06	1.94	1.96	9.32		2.80327	2.6369	1.99314
AN10517	ChrII_A_nidulans_FGSC_A4:1,757,636..1,759,639(-)
AN6747	ChrI_A_nidulans_FGSC_A4:3,048,840..3,051,756(+)		0.309548	87.6876	52.9321		1.29395	0.299087		5.74367	11.8167	5.81016		0.075	4.925	5.545	0.03	0.215	0.055		0.298727	0.08713	0.144868	0		32.54	52.51	37.68		0.07	0.15		0.01	0.1		0.05	0.12	0.07	0.08	0.08		0.050811	0.0419797	0.0542337
AN3391	ChrVI_A_nidulans_FGSC_A4:860,879..863,631(-)		0.0146047	0.714694	1.0996		0	0.0148923		0	0	0		0.015	0	0.015	0.065	0	0.055		0.301162	0.0932142	0	0		0.55	1.31	0.29		0.04	0.15		0.04	0.06		0.1	0	0	0	0.03		0.000448	0.00115733	0.000548333
AN10910	ChrIV_A_nidulans_FGSC_A4:616,238..619,313(+)		110.93	23.0053	23.1078		1.24006	2.83615		6.52791	12.4231	4.448		69.81	25.255	29.35	19.18	6.21	22.435		25.7453	75.7343	39.5745	73.0218		11.8	13.72	13.23		4.25	5.1		31.9	10.2		30.49	68.41	72.86	2.98	1.79		112.335	104.261	114.423
AN11195	ChrVI_A_nidulans_FGSC_A4:174,955..176,528(-)		2.70466	5.1044	3.51682		1.12622	15.7812		3.7065	1.33751	9.15817		57.91	2.65	54.175	7.905	2.94	4.495		8.27454	3.53008	6.44698	12.7111		1.4	1.27	1.68		5.14	6.74		2.97	2.96		2.92	5.45	5.83	1.67	15.13		4.6405	2.80381	2.29152
AN8735	ChrIII_A_nidulans_FGSC_A4:2,990,349..2,991,885(-)		0.476886	3.13647	3.0815		11.7222	1.24128		0.461197	0.692464	0.811929		0.495	0.04	0.47	0.26	0.065	0.145		1.20416	1.63812	0.858192	0.654856		1.32	1.42	1.34		1.42	1.44		0.32	0.22		0.19	0.12	0.15	0	1.49		0.283388	0.382855	0.187155
AN0096	ChrVIII_A_nidulans_FGSC_A4:4,628,554..4,632,282(-)		8.68644	33.6138	35.7762		6.00784	6.11477		11.8745	12.3954	10.3655		8.46	30.715	28.945	7.36	8.655	8.415		6.63628	7.23592	10.2259	7.07706		21.89	26.13	27.23		6.49	5.57		7.69	7		3.22	4.4	3.53	6.22	9.32		3.88908	3.66425	3.76273
AN7118	ChrIV_A_nidulans_FGSC_A4:959,854..962,930(-)		0.0249336	1.47812	2.5963		0.439063	0.0358387		0.659853	0.352205	0.418354		0	0.24	0.015	0	0	0		0.533375	0.0764922	0	0		1.7	4.31	3.45		1.49	0.89		1.65	0.74		0	0	0	0.25	0		0.00447533	0.00916067	0.000314
AN5182	ChrV_A_nidulans_FGSC_A4:1,417,065..1,418,695(+)		1.03554	5.92146	12.7524		0.605459	8.5411		3.76877	1.54091	1.8004		0.79	4.305	2.655	1.355	1.18	1.36		3.03303	2.84583	1.27324	3.07435		13.4	12.95	14.07		2.44	2.86		5.45	1.7		0.33	0.81	1.01	3.33	4.6		1.56209	60.5263	201.241
AN2782	ChrVI_A_nidulans_FGSC_A4:2,821,473..2,823,057(+)		32.5746	52.6818	62.6783		12.1117	15.5982		41.7559	48.4054	42.831		24.585	48.06	22.9	34.2	23.705	33.805		52.2135	25.3516	48.2049	32.0869		39.36	36.23	39.84		64.87	68.79		89.79	34.09		11.95	10.82	9.28	14.07	14.86		9.11597	10.3435	8.5321
AN1824	ChrVII_A_nidulans_FGSC_A4:1,999,879..2,001,776(-)		3.85809	1.9537	4.18697		2.52623	1.68893		1.88684	1.81523	2.14513		5.74	3.495	4.525	3.815	4.465	4.265		3.61245	1.32544	3.26175	1.87951		6.61	5.17	4.1		0.65	0.82		1.87	1.09		4.49	2.45	4.29	0.48	0.44		1.11997	0.99858	1.42974
AN11093	ChrIII_A_nidulans_FGSC_A4:3,368,605..3,370,650(+)		3.50658	2.64498	1.92234		24.9218	3.88583		5.4356	2.52359	14.4486		3.295	2.28	7.04	4.125	3.575	4.835		7.52427	5.761	6.13856	7.09398		0.93	2.06	0.72		18.04	12.96		12.11	7.52		4.11	2.9	3.85	5.83	21.06		1.35745	1.17095	1.11292
AN0568	ChrVIII_A_nidulans_FGSC_A4:3,142,050..3,144,859(+)		15.9099	27.6933	27.5379		27.9024	6.72091		10.3509	6.56182	7.82746		19.125	49.74	36.5	10.845	17.17	11.395		14.3799	10.3272	15.6519	13.3706		26.98	26.8	28.28		20.16	13.17		24.04	31.74		6.12	5.76	6.54	9.04	18.04		13.062	11.6903	10.7796
AN3769	ChrII_A_nidulans_FGSC_A4:3,104,499..3,106,383(-)		0.276099	1.4834	1.4582		0.239501	0.48361		0.923159	0.982167	2.26729		0.45	0.285	2.51	0.88	0.53	0.625		0.114508	2.19201	1.75488	2.37565		1.93	0.96	0.72		5.41	6.64		5.3	5.91		0.75	0.73	1.72	1.19	14.11		0.15695	0.109119	0.207715
AN1569	ChrVII_A_nidulans_FGSC_A4:1,200,986..1,203,616(+)		6.18457	8.63524	9.50635		3.31751	4.08363		1.88963	1.92009	4.83319		7.12	2.98	6.725	2.19	1.1	2.35		3.41603	3.1621	2.75732	3.15913		12.06	8.38	8.71		3.48	3.25		2.03	3.22		0.66	0.37	0.77	0.72	2.17		2.06234	3.02807	3.60212
AN7867	ChrII_A_nidulans_FGSC_A4:60,244..62,529(+)		3.69247	5.68563	9.99527		0.310064	0.149248		2.0507	3.82511	2.57519		3.845	0.625	2.485	0.375	0.37	0.685		0.923636	4.96984	0.320832	7.30972		8.64	16.35	5.23		0.39	0.49		0.23	0.62		1.12	0.48	0.7	0.44	0.11		6.29925	4.29751	3.83155
AN2615	ChrVII_A_nidulans_FGSC_A4:4,541,347..4,543,536(+)		12.9754	10.0871	8.94548		9.47967	1.07175		2.97512	4.35091	3.0417		11.265	4.135	8.045	6.775	4.345	8.295		2.53164	5.84945	1.73066	5.74254		7.76	10.96	8.14		1.94	1.92		3.4	2.89		5.49	7.85	9.95	3.74	2.89		15.6966	18.9491	24.4551
AN13001	ChrII_A_nidulans_FGSC_A4:2,726,410..2,728,588(+)
AN2367	ChrVII_A_nidulans_FGSC_A4:3,703,150..3,705,042(-)		3.80207	4.03255	4.06592		13.5381	4.00408		10.2221	6.18293	10.2442		2.515	8.635	5.56	3.735	5.42	4.325		15.3164	1.90251	3.24571	1.99851		27.1	18.97	32.52		31.53	30.45		8.22	27.87		2.22	1.86	2.33	2.94	4.58		1.45588	1.28574	1.05713
AN3108	ChrVI_A_nidulans_FGSC_A4:1,798,435..1,800,819(-)		16.97	41.1869	43.9305		40.5368	12.3521		15.5207	12.9693	21.9104		20.375	36.05	29.035	9.105	12.335	13.85		22.4729	16.1733	21.6841	17.8804		26.96	19.8	24.13		23.49	21.94		23.17	22.38		15.96	14.55	11.27	15.98	20.85		10.4664	7.80465	6.94909
AN3300	ChrVI_A_nidulans_FGSC_A4:1,195,784..1,197,378(-)		3.01112	7.39136	8.21569		14.9425	1.2375		3.72059	2.08207	3.91985		4.185	8.39	8.585	1.465	1.195	1.025		9.02186	4.34141	14.8221	3.33643		4.74	5.91	5.54		5.93	5.15		6.82	8.5		5.7	8.14	9.96	5.04	14.2		2.95432	3.30135	2.99376
AN5412	ChrV_A_nidulans_FGSC_A4:2,889,628..2,891,595(-)		2.74748	9.81148	11.5533		9.4044	1.99872		9.22429	4.18397	6.58955		2.88	5.24	4.325	3.295	2.715	2.715		6.23859	4.91719	4.33261	3.77918		5.97	7.73	5.91		4.1	6.14		1.08	2.68		4.07	5.42	2.83	4.6	3.12		4.12331	2.87226	2.7639
AN10300	ChrVII_A_nidulans_FGSC_A4:3,810,576..3,812,625(-)		2.67822	9.52775	8.72667		2.12717	1.75856		4.19832	2.59444	5.24737		2.395	5.845	5.145	1.62	1.86	1.655		4.38134	1.76245	3.68712	0.935999		13.88	8.71	7.31		8.7	2.45		3.82	2.37		1.67	1.18	1.16	1.68	6.09		0.873023	0.713489	0.68997
AN8938	ChrVII_A_nidulans_FGSC_A4:377,896..380,850(+)		7.01596	43.3593	41.8383		1.14153	6.45638		12.7519	6.77335	11.3819		9.885	19.54	14.15	1.33	1.285	1.125		18.3713	7.91026	20.1528	6.76903		23	31.46	24.58		17.32	15.15		13.88	18.84		5.8	3.48	3.21	7.15	21.28		5.90404	4.30275	4.5422
AN2957	ChrVI_A_nidulans_FGSC_A4:2,257,416..2,259,313(+)		3.31242	34.2054	22.8116		11.6212	8.05764		4.02857	6.97947	7.74086		4.47	12.545	9.27	1.075	1.415	1.125		5.46602	2.62555	5.1795	1.70172		19.23	18.1	16.95		14.63	12.77		4.71	14.46		0.14	1.22	0.76	1.14	4.32		1.32304	1.8732	1.09788
AN1829	ChrVII_A_nidulans_FGSC_A4:2,011,042..2,013,450(-)		0.0256101	0.313303	0.535019		0.010025	0.0964987		0	0	0		0.045	0.155	0.035	0.02	0.02	0.055		0	0	0	0.0827417		0.7	0.9	0.38		0.02	0.15		0	0.09		0.06	0	0	0	0.04		0.0280627	0.00267	0.018349
AN6684	ChrI_A_nidulans_FGSC_A4:2,837,972..2,840,765(-)		11.5724	37.2843	47.8653		8.27446	9.609		28.0268	14.8469	26.838		11.8	35.535	28.77	9.405	10.965	11.835		17.2456	10.5705	22.6676	9.85095		22.21	19.31	22.41		11.69	13.08		10.8	14.42		2.41	5.35	3.89	7.71	13.23		5.92683	5.04583	4.82627
AN5390	ChrV_A_nidulans_FGSC_A4:2,964,965..2,967,741(+)		6.57718	12.3436	14.8057		18.4513	13.3366		11.8665	9.35163	11.8595		14.79	14.435	26.94	14.235	8.07	14.865		38.3685	18.2889	32.8527	17.537		8.14	8.3	11.52		9.48	6.42		14.37	5.52		28.7	13.43	13.59	23.93	29		4.42938	4.42009	4.04625
AN5170	ChrV_A_nidulans_FGSC_A4:1,381,706..1,384,934(+)		1.36533	103.96	38.0373		0.508704	2.73499		9.13568	22.1914	15.5284		3.055	7.675	2.165	2.95	5.12	3.04		33.0763	10.0829	16.6655	10.0773		16.1	26.76	32.56		27.18	16.68		1.96	18.22		12.19	2.91	2.77	24.19	12.51		7.6656	8.00026	8.76116
AN1848	ChrVII_A_nidulans_FGSC_A4:2,056,682..2,059,763(-)		21.4157	666.62	444.59		8.30772	25.321		160.402	94.1281	125.196		153.95	374.64	156.685	15.96	31.11	13.255		271.052	105.559	380.267	78.7605		412.86	411.52	517.54		280.94	215.29		118.24	455.59		123.45	43.46	36.78	243.06	353.49		173.611	150.969	155.536
AN1736	ChrVII_A_nidulans_FGSC_A4:1,752,148..1,754,178(+)		2.30103	2.35252	2.27414		0.335821	0.841152		2.56483	2.05542	3.89723		5.83	10.315	4.535	6.195	4.93	7.59		14.974	4.36424	5.61798	5.66322		2.39	3.02	2.23		0.93	0.78		0.47	1.01		8.1	3.57	3.24	2.04	0.46		1.87823	2.45481	1.81595
AN8973	ChrVII_A_nidulans_FGSC_A4:247,576..249,573(-)		5.09114	2.48844	2.56053		4.28289	3.13405		3.62919	2.00615	3.42407		4.68	11.7	5.09	2.215	2.74	2.725		6.35291	3.51681	5.75506	5.53433		3.51	3.85	3.32		6.27	6.88		9.52	4.41		5.55	4.18	2.98	4.96	4.57		5.7261	4.89674	4.80116
AN8529	ChrV_A_nidulans_FGSC_A4:768,963..770,273(-)		0.936051	1.89288	1.0772		0	0.525579		0.0656264	0.279733	0.167688		0.62	2.52	2.17	0.6	1.77	0.835		0.538515	0.179888	1.64358	0.54571		0.75	1.22	0.79		0.19	0.35		0.49	0.09		0.22	0.39	0	0.36	0.36		0.300056	0.303812	0.350943
AN11165	ChrVI_A_nidulans_FGSC_A4:400,351..402,767(-)		18.2028	33.1362	21.1263		8.23481	8.64488		10.1239	5.69513	17.3618		85.725	54.49	96.635	9.265	15.17	12.215		39.602	17.4491	96.498	15.5723		14.9	11.81	12		14.41	9.89		14.11	15.15		16.38	12.35	12.65	18.71	29.66		21.7831	13.9131	12.0496
AN7332	ChrIV_A_nidulans_FGSC_A4:284,068..286,882(-)		9.37277	6.25082	6.89115		3.78763	10.067		23.8969	50.2358	12.8178		18.21	4.23	19.575	5.39	3.865	6.06		4.53317	15.4699	9.74964	16.6898		2.99	10.55	5.25		4.88	5.25		3.93	3.88		8.3	8.62	8.81	3.85	12.58		10.8506	9.05489	9.83393
AN8414	ChrV_A_nidulans_FGSC_A4:411,565..413,853(+)		0.816759	1.19212	0.654422		0.162179	0.647785		0.209231	0.508347	0.36705		9.545	2.25	17.43	4.725	4.35	5.695		2.8643	1.17652	13.973	1.41528		0.44	0.42	0.52		0.15	0.39		0.51	0.16		0.78	0.34	0.34	1.16	0.4		0.713101	0.714793	0.59553
AN8894	ChrVII_A_nidulans_FGSC_A4:528,096..530,960(+)		2.00057	2.90855	4.20311		3.90249	43.4477		3.8451	1.28803	6.61176		542.555	49.11	686.14	56.495	16.23	20.33		6.28894	17.2759	24.8181	149.514		3.29	2.82	3.46		7.13	9.23		4.57	6.19		7.39	12.39	15.07	7.67	65.87		113.169	30.166	21.927
AN6430	ChrI_A_nidulans_FGSC_A4:218,571..220,905(-)		2.14726	4.12958	1.83118		0.764337	4.68199		2.27291	0.624313	7.85339		22.305	6.415	33.69	3.43	1.155	3.05		7.45346	5.24909	11.2673	4.69899		0.92	1.52	1.3		3	5.56		7.74	2.84		1.48	1.86	1.55	1.94	6.22		4.46865	3.14432	3.18641
AN10491	ChrII_A_nidulans_FGSC_A4:2,677,115..2,679,568(-)		9.8908	14.0093	18.1576		2.71848	2.78504		5.50631	4.81293	4.92146		18.84	20.425	16.285	6.18	6.09	7.5		19.7915	6.66593	37.0985	6.84985		8.49	13.68	13.31		4.01	3.21		5.42	5.31		7.53	5.05	4.53	6.78	6.86		10.5991	14.6581	13.9665
AN12314	ChrVI_A_nidulans_FGSC_A4:3,012,216..3,014,385(+)
AN1678	ChrVII_A_nidulans_FGSC_A4:1,589,267..1,591,541(+)		2.33438	8.26201	8.60151		0.890868	1.26924		2.23771	1.59357	2.20286		3.605	7.865	4.075	1.225	1.73	1.51		3.37804	2.52594	4.57743	2.76461		8.96	13.44	13.31		3.16	2.09		4.28	3.97		1.15	1.11	0.96	1.43	3.35		1.84612	1.55956	1.37388
AN0619	ChrVIII_A_nidulans_FGSC_A4:2,969,801..2,972,349(-)		0.0275791	0.664887	0.348937		0.0715127	0.0456917		0	0	0		0.02	0.17	0.02	0.1	0.65	0		0	0.0748851	0.130223	0.149289		0.1	0.19	0.15		0.05	0.08		0.06	0.05		0.06	0	0.25	0.09	0		0.130969	0.110122	0.389052
AN10600	ChrIII_A_nidulans_FGSC_A4:854,250..856,639(+)		1.70833	28.7923	34.2261		2.98502	4.59609		10.0053	10.6297	11.2393		4.135	15.175	5.905	0.55	0.645	0.565		3.6512	1.26832	4.99218	1.48383		37.29	30.48	32.08		6.16	8.66		3.85	8.44		0.29	0.78	0.71	7.14	16.09		1.11725	1.40489	1.27254
AN1729	ChrVII_A_nidulans_FGSC_A4:1,732,892..1,736,006(-)		16.1971	32.7266	31.7478		7.07792	6.95457		13.2728	9.96748	12.6942		22.445	55.905	37.52	12.76	16.87	14.865		24.6013	15.8358	65.3952	18.1848		23.35	19.59	21.4		19.87	15.63		22.83	18.02		10.12	13.03	11.28	28.74	32.56		9.96182	7.98381	6.9287
AN7919	ChrII_A_nidulans_FGSC_A4:232,275..234,920(-)		0.149432	2.28165	2.93003		1.95104	0.535052		0.353537	0.756607	0.613171		2.47	1.47	0.655	0.12	0.035	0.105		4.67194	1.01504	17.4703	1.87069		2.14	4.01	2.18		0.46	0.49		0.28	0.47		0	0	0.08	1.66	1.52		0.0429297	0.127117	0.0391607
AN8355	ChrV_A_nidulans_FGSC_A4:209,503..211,380(+)		0.301707	3.06881	3.3818		0.952177	0.298017		1.50656	0.640381	2.09824		1.18	1.465	1.895	0.22	0.165	0.245		2.28983	0.86875	4.44724	1.25991		3.56	5.25	3.37		0.99	1.5		1.2	0.88		0.61	0.28	0.35	0.77	2.35		0.249255	0.167147	0.203135
AN10659	ChrV_A_nidulans_FGSC_A4:3,215,430..3,217,493(-)		0.190092	1.01079	1.45852		0.414462	0.188298		2.05931	0.423501	3.18176		0.68	1.08	1.385	0.445	0.555	0.635		1.06539	0.293745	0.335959	0.329124		1.6	1.5	1.04		0.97	0.78		1.85	0.3		0.25	0.22	0.19	0.21	3		0.223926	0.216841	0.19133
AN11962	ChrVII_A_nidulans_FGSC_A4:4,253,027..4,255,569(+)
AN8079	ChrII_A_nidulans_FGSC_A4:685,042..687,295(+)		6.15097	92.8406	77.5471		10.4277	8.93049		24.4464	16.1175	27.6345		5.86	18.175	16.495	0.91	1.38	0.935		5.16508	5.28583	12.3912	4.58566		52	53.7	54.49		5.14	6.74		2.47	5.74		3.41	2.43	2.41	4.42	6.94		4.97115	3.9686	3.2525
AN10541	ChrIII_A_nidulans_FGSC_A4:2,377,995..2,380,797(+)		26.5376	38.2661	36.9093		10.607	8.74433		21.2841	21.9644	20.8393		27.075	26.8	29.61	12.14	10.125	12.11		38.8844	23.0938	45.8266	22.2664		25.59	20.9	25.14		23.72	26.66		20.69	23.27		24.52	26.97	23.27	8.7	19.27		19.3488	18.575	18.5707
AN1425	ChrVII_A_nidulans_FGSC_A4:743,652..746,844(+)		12.9745	50.4709	59.9629		3.58188	4.42206		16.8482	19.9631	27.4651		10.17	30.345	68.21	7.155	17.175	13.285		16.8897	10.3627	19.4277	11.0624		48.18	53.42	64.1		4.12	4.78		2.34	3.55		5.35	6.83	8.32	10.93	14.61		12.4427	9.37808	9.019
AN1077	ChrVIII_A_nidulans_FGSC_A4:1,585,483..1,587,967(+)		2.53665	0.768256	3.58198		0.107509	1.48464		2.20119	0.965364	2.88851		2.05	0.225	2.715	1.255	0.92	1.56		1.20099	5.30899	0.177248	5.8265		2.57	3.07	2.24		0.56	0.77		0.48	0.63		0.59	2.14	1.52	0.44	1.02		1.6953	2.08833	2.44069
AN9117	ChrVI_A_nidulans_FGSC_A4:386,025..388,841(+)		6.1848	30.9027	31.2374		8.78335	3.21003		5.56573	4.26449	8.72077		5.96	13.56	19.395	3.88	4.775	4.53		9.11608	5.76717	6.14379	5.99423		33.35	25.3	28.37		11.96	9.37		7.67	7.72		3.73	4.56	4.61	5.6	11.37		3.95014	2.9893	2.74257
AN7050	ChrIV_A_nidulans_FGSC_A4:1,191,738..1,195,727(-)		13.8938	53.9106	61.1279		35.4851	23.0801		33.5318	19.327	33.5237		31.84	65.865	79.935	18.695	31.85	23.33		25.582	18.9513	32.2252	23.3026		48.47	57.69	52.88		23.19	16.97		24.03	20.36		11.62	12.59	9.72	23.14	43.1		7.97574	7.16234	7.44319
AN3863	ChrII_A_nidulans_FGSC_A4:2,842,720..2,845,339(-)		2.61275	1.92726	3.61805		4.24334	11.9625		2.02031	1.14414	2.96226		5.01	2.85	8.595	5.92	3.91	7.065		7.09609	3.27674	6.34246	3.18858		3.94	3.59	3.79		2.73	2.68		4.01	2.2		4.43	3.38	3.32	4.91	14.66		3.67083	3.82263	3.91634
AN10697	ChrV_A_nidulans_FGSC_A4:2,448,367..2,451,264(+)		1.11636	5.08241	6.37069		5.42261	7.37335		2.59625	2.25596	3.16013		3.055	1.35	4.535	0.88	0.765	1.3		4.75719	2.56784	9.24931	2.53055		4.98	6.85	5.62		0.99	0.92		1.58	1.37		1.28	0.71	0.67	2.71	4.92		0.907416	0.707454	0.644861
AN10543	ChrIII_A_nidulans_FGSC_A4:2,359,809..2,362,016(+)		6.11839	4.73553	4.73881		1.18883	1.4695		3.97669	1.7764	3.15011		4.17	6.695	8.675	3.245	2.94	3.58		8.19185	6.22822	7.45563	4.27957		3.87	4.52	4.05		3.24	2.98		3.08	1.66		5.32	6.9	6.03	4.54	4.61		1.29341	1.99228	1.5337
AN4785	ChrIII_A_nidulans_FGSC_A4:999,695..1,003,103(+)		29.6459	55.9296	59.2391		22.1522	12.3612		26.3666	18.2728	21.1808		40	92.19	52.07	23.205	25.245	25.995		48.6557	31.4192	48.4015	32.4452		56.88	49.72	51.86		42.46	40.85		45.21	46.39		32.21	32.13	32.28	36.47	44.54		34.7464	29.4763	29.9933
AN8111	ChrII_A_nidulans_FGSC_A4:783,738..786,158(-)		0.729243	4.1052	5.21477		0.839577	0.224081		1.2094	0.915979	3.89707		1.6	2.065	1.48	0.25	0.09	0.39		1.40383	0.824238	2.15802	0.533219		1.92	3.48	3.19		0.61	0.66		1.08	0.53		0.56	0.41	0.51	0.75	3.68		0.468421	0.56117	0.684756
AN4744	ChrIII_A_nidulans_FGSC_A4:1,116,827..1,119,901(+)		93.5507	26.3895	25.4429		5.65565	14.7395		24.3857	15.3663	18.2689		135.635	29.205	87.94	80.825	48.045	102.53		66.9997	77.4556	65.1266	57.6222		23.73	18.57	24.56		29.9	19.8		28.13	35.56		70.93	54.07	58.51	25.16	37.35		77.6946	76.8599	78.0826
AN4486	ChrIII_A_nidulans_FGSC_A4:1,888,420..1,891,479(+)		51.1621	39.2853	41.3285		54.811	48.8529		21.4663	20.3121	25.0511		56.61	48.685	47.775	34.455	41.05	40.075		75.8689	51.0294	54.0239	44.008		34.57	26.92	31.26		25.72	19.09		37.77	28.44		60.08	40.14	38.06	29.31	41.3		33.651	34.2575	35.0307
AN0364	ChrVIII_A_nidulans_FGSC_A4:3,779,932..3,781,886(-)		66.8189	99.7188	28.4941		24.505	17.5763		29.0104	47.8623	10.6785		10.735	149.975	35.11	3.71	24.235	4.69		13.8433	36.9213	12.1422	44.0045		48.22	34.78	55.06		4.68	6.66		29.02	17.76		21.97	19.5	12.23	34.63	8.71		13.7061	11.6996	9.19129
AN2597	ChrVII_A_nidulans_FGSC_A4:4,475,000..4,476,696(+)		84.8376	144.21	141.44		2.26195	13.4707		62.2259	55.989	7.81207		28.855	152.825	74.955	44.515	79.205	53.745		105.263	45.1966	73.1727	51.0749		101.9	101.88	120.57		1.08	4.02		17.58	2.58		42.8	42.32	35.09	67.47	5.96		16.825	23.7905	19.8894
AN5349	ChrV_A_nidulans_FGSC_A4:3,075,670..3,077,212(+)
AN7923	ChrII_A_nidulans_FGSC_A4:242,821..244,174(+)		9.8702	23.1082	20.6173		20.1036	4.92312		9.25338	9.59629	9.32072		10.38	16.72	20.11	8.665	8.4	10.965		16.4031	11.3245	28.4274	12.6146		14.7	13.92	17.09		16.31	14.6		28.65	13.87		8.1	8.32	9.58	3.53	10.61		6.77995	6.30879	6.01028
AN8441	ChrV_A_nidulans_FGSC_A4:491,818..494,067(+)		0.118925	0.117548	0.17813		0.295506	0.235118		0.532878	0.172393	1.02566		3.06	2.685	1.25	0.8	0.18	0.47		1.15306	1.21219	8.54792	0.578086		0.09	0.1	0.08		34.41	21.47		8.84	8.9		0.34	0.55	0.43	0.94	10.21		0.393144	0.298228	0.509906
AN9236	ChrVI_A_nidulans_FGSC_A4:1,049..2,798(+)		0	0.0126315	0.0145761		0	0		0	0	0		0	0.03	0	0	0	0		0	0.145588	0	0		0.01	0.01	0		0	0		0	0		0	0.09	0	0	0.04		0	0	0
AN3369	ChrVI_A_nidulans_FGSC_A4:936,004..938,721(-)		11.3816	103.51	76.9917		4.05274	3.14325		31.2515	17.8445	26.7158		22.42	30.35	36.865	23.255	13.275	25.97		9.99489	21.0265	12.5812	20.379		41.32	91.47	3.21		13.24	9.41		8.66	18.52		9.87	5.26	4.75	6.68	11.51		17.0124	12.3517	12.8365
AN6832	ChrI_A_nidulans_FGSC_A4:3,321,133..3,323,427(-)		7.30611	8.90868	12.3376		0.466831	2.07354		3.57323	3.07911	3.93487		6.215	6.02	7.405	3.46	3.075	3.555		3.2774	5.60465	2.46982	4.2954		9.53	22.92	11.63		6.1	6.11		4.46	43.42		3.64	3.69	2.76	2.45	2.55		2.31354	2.95112	3.93021
AN5052	ChrIII_A_nidulans_FGSC_A4:149,464..152,302(+)		47.0961	42.5804	25.9511		11.2811	8.97432		7.16127	9.73689	5.99756		39.89	23.79	43.19	32.205	18.44	34.925		66.0472	62.5695	113.605	68.565		13.65	13.36	16.08		9.29	8.3		18.06	11.65		61.64	44.24	40.48	35.39	14.74		27.8552	28.0912	30.9653
AN3356	ChrVI_A_nidulans_FGSC_A4:984,229..986,706(+)		9.95177	9.74424	22.7294		9.23709	8.49059		60.6715	23.0054	45.1913		79.655	128.845	82.415	5.985	6.885	3.97		164.47	58.691	200.775	61.756		25.02	37.34	16.56		105.19	139.26		54.49	72.57		22.18	16.22	20.35	38.93	129.12		14.8369	10.7983	11.9972
AN0718	ChrVIII_A_nidulans_FGSC_A4:2,685,370..2,687,783(+)		1.07051	2.57651	2.95802		2.43168	4.46708		7.25822	3.55708	9.77047		10.885	2.975	9.265	1.015	0.46	0.43		6.6066	3.04531	4.43583	4.31357		1.65	2.55	1.75		8.38	10.24		5.66	6.88		1.99	1.48	2.35	3.65	13.28		2.56611	1.44139	1.27907
AN0742	ChrVIII_A_nidulans_FGSC_A4:2,605,471..2,608,559(-)		12.4428	10.0015	13.1054		136.663	77.593		29.1269	73.6596	46.9896		32.3	14.005	22.33	18.24	17.535	21.245		162.76	68.7991	44.063	90.1688		8.16	9.58	10.03		26.27	13.95		7.97	6.15		21.73	4.72	4.68	15.81	34.01		4.31843	5.10566	5.13657
AN11185	ChrVI_A_nidulans_FGSC_A4:280,728..283,273(-)		35.88	23.3608	12.4487		90.8451	48.9389		20.9266	45.9978	42.1769		44.17	15.005	43.79	28.715	24.835	33.715		107.361	62.3415	38.5065	81.7459		21.75	17.27	18.08		8.16	7.02		6.82	12.16		47.66	10.09	14	8.08	19.99		9.32099	12.0808	13.2104
AN4972	ChrIII_A_nidulans_FGSC_A4:408,295..411,753(+)		10.4246	20.6295	18.3168		47.2839	14.8033		10.3915	13.1131	15.6074		12.33	26.61	30.165	9.23	13.685	10.155		37.8853	15.0312	14.5899	18.0226		16.28	11.58	14.44		16.53	9.87		14.63	17.95		5.48	5.73	5.93	9.01	12.76		4.8776	5.00666	4.87223
AN7507	ChrIV_A_nidulans_FGSC_A4:1,760,895..1,765,045(-)		18.4695	20.1892	19.8558		10.1803	12.6103		9.77408	8.31025	9.5685		12.4	15.325	15.275	5.435	5.185	5.605		19.35	27.4425	17.0909	29.8747		16.6	15.87	16.46		13.99	12.99		15.12	11.34		4.45	5.86	5.31	8.56	19.74		8.82291	11.3852	9.32885
AN8590	ChrIII_A_nidulans_FGSC_A4:3,427,329..3,430,256(-)		12.8856	29.9007	24.0552		7.6511	30.9931		11.6336	7.50407	11.3661		13.36	16.1	22.66	6.855	9.655	9.055		23.4184	11.446	14.2932	8.13458		18.65	18.43	19.11		9.47	5.02		11.05	9.76		5.18	7.89	8.34	11.28	18.18		8.88019	7.75727	8.00387
AN8930	ChrVII_A_nidulans_FGSC_A4:395,155..397,650(-)		3.55176	3.28878	3.86134		132.302	83.5859		19.5111	92.2002	55.5209		9.795	2.51	12.71	10.385	11.245	9.57		77.5241	10.2957	10.9911	19.9148		2.9	3.76	2.78		16.51	4.88		0.84	1.43		4.92	0.13	0.16	0.18	2.66		0.0444687	0.132331	0.108873
